# Identification of a short, single site matriglycan that maintains neuromuscular function in the mouse

**DOI:** 10.1101/2023.12.20.572361

**Authors:** Tiandi Yang, Ishita Chandel, Miguel Gonzales, Hidehiko Okuma, Sally J. Prouty, Sanam Zarei, Soumya Joseph, Keith W. Garringer, Saul Ocampo Landa, Takahiro Yonekawa, Ameya S. Walimbe, David P. Venzke, Mary E. Anderson, Jeffery M. Hord, Kevin P. Campbell

## Abstract

Matriglycan (−1,3-β-glucuronic acid-1,3-α-xylose-) is a polysaccharide that is synthesized on α-dystroglycan, where it functions as a high-affinity glycan receptor for extracellular proteins, such as laminin, perlecan and agrin, thus anchoring the plasma membrane to the extracellular matrix. This biological activity is closely associated with the size of matriglycan. Using high-resolution mass spectrometry and site-specific mutant mice, we show for the first time that matriglycan on the T317/T319 and T379 sites of α-dystroglycan are not identical. T379-linked matriglycan is shorter than the previously characterized T317/T319-linked matriglycan, although it maintains its laminin binding capacity. Transgenic mice with only the shorter T379-linked matriglycan exhibited mild embryonic lethality, but those that survived were healthy. The shorter T379-linked matriglycan exists in multiple tissues and maintains neuromuscular function in adult mice. In addition, the genetic transfer of α-dystroglycan carrying just the short matriglycan restored grip strength and protected skeletal muscle from eccentric contraction-induced damage in muscle-specific dystroglycan knock-out mice. Due to the effects that matriglycan imparts on the extracellular proteome and its ability to modulate cell-matrix interactions, our work suggests that differential regulation of matriglycan length in various tissues optimizes the extracellular environment for unique cell types.
