## Supplementary Table 1 for "Identification of a short, single site matriglycan that maintains neuromuscular function in the mouse"

### Sheet: sTable1_DGFc_WT_In_Gel
Prot. Rank	Protein_x000D_ Name	|Log Prob|	Best_x000D_ |Log Prob|	Best_x000D_ Score	#_x000D_ Spectra	# Uniq._x000D_ Peps.	# Mod_x000D_ Peps.	% Cov.	# AAs	Intensity
1 | 1	>sp|Q28685|DAG1_RABIT Dystroglycan OS=Oryctolagus cuniculus GN=DAG1 PE=1 SV=1	280.15	13.58	942.9	194	68	40	47.5	870	1.989e+08
2 | 2	>sp|P04264|K2C1_HUMAN Keratin, type II cytoskeletal 1 OS=Homo sapiens OX=9606 GN=KRT1 PE=1 SV=6	167.57	19.31	1177.5	46	25	5	31.8	644	3.151e+07
3 | 3	>sp|P13645|K1C10_HUMAN Keratin, type I cytoskeletal 10 OS=Homo sapiens OX=9606 GN=KRT10 PE=1 SV=6	161.34	16.55	1021.4	46	29	7	39.6	584	2.927e+07
4 | 4	>sp|P08670|VIME_HUMAN Vimentin OS=Homo sapiens OX=9606 GN=VIM PE=1 SV=4	160.22	11.58	790.9	39	28	11	59	466	2.132e+07
5 | 5	>sp|P0DMV8|HS71A_HUMAN Heat shock 70 kDa protein 1A OS=Homo sapiens OX=9606 GN=HSPA1A PE=1 SV=1	90.79	11.44	792.5	23	14	3	25.1	641	1.099e+07
6 | 6	>sp|P35908|K22E_HUMAN Keratin, type II cytoskeletal 2 epidermal OS=Homo sapiens OX=9606 GN=KRT2 PE=1 SV=2	77.49	11.26	789.6	19	16	2	24.9	639	2.069e+07
7 | 7	>sp|P60709|ACTB_HUMAN Actin, cytoplasmic 1 OS=Homo sapiens OX=9606 GN=ACTB PE=1 SV=1	75.41	12.44	818.7	20	11	5	37.1	375	1.232e+07
8 | 8	>sp|P07437|TBB5_HUMAN Tubulin beta chain OS=Homo sapiens OX=9606 GN=TUBB PE=1 SV=2	59.12	10.39	734.3	25	9	4	19.1	444	1.042e+07
9 | 9	>sp|P14618|KPYM_HUMAN Pyruvate kinase PKM OS=Homo sapiens OX=9606 GN=PKM PE=1 SV=4	55.26	10.26	716	11	9	2	22.2	531	3.150e+06
10 | 10	>sp|Q71U36|TBA1A_HUMAN Tubulin alpha-1A chain OS=Homo sapiens OX=9606 GN=TUBA1A PE=1 SV=1	50.15	10.26	703.7	14	10	3	24.4	451	5.615e+06
11 | 11	>sp|P07900|HS90A_HUMAN Heat shock protein HSP 90-alpha OS=Homo sapiens OX=9606 GN=HSP90AA1 PE=1 SV=5	49	11.47	792.7	15	10	1	15.3	732	6.615e+06
12 | 12	>sp|P07355|ANXA2_HUMAN Annexin A2 OS=Homo sapiens OX=9606 GN=ANXA2 PE=1 SV=2	48.46	8.52	692.3	8	8	1	28.6	339	2.562e+06
13 | 13	>sp|P11021|BIP_HUMAN Endoplasmic reticulum chaperone BiP OS=Homo sapiens OX=9606 GN=HSPA5 PE=1 SV=2	48.05	13.14	810.1	7	7	2	13.6	654	2.147e+06
14 | 14	>sp|O95461|LARG1_HUMAN LARGE xylosyl- and glucuronyltransferase 1 OS=Homo sapiens OX=9606 GN=LARGE1 PE=1 SV=1	47.16	8.26	613.6	13	12	6	19.6	756	3.913e+06
15 | 15	>sp|P25705|ATPA_HUMAN ATP synthase subunit alpha, mitochondrial OS=Homo sapiens OX=9606 GN=ATP5F1A PE=1 SV=1	38.6	11.73	815.7	9	7	1	14.5	553	1.931e+06
16 | 16	>sp|Q06830|PRDX1_HUMAN Peroxiredoxin-1 OS=Homo sapiens OX=9606 GN=PRDX1 PE=1 SV=1	36.06	8.08	637.6	8	8	2	33.2	199	3.489e+06
17 | 17	>sp|P14625|ENPL_HUMAN Endoplasmin OS=Homo sapiens OX=9606 GN=HSP90B1 PE=1 SV=1	34.93	6.18	557.8	9	9	1	11.5	803	3.021e+06
18 | 18	>sp|P11142|HSP7C_HUMAN Heat shock cognate 71 kDa protein OS=Homo sapiens OX=9606 GN=HSPA8 PE=1 SV=1	34.27	8.06	609.6	8	7	2	13.6	646	1.826e+06
19 | 19	>sp|P68104|EF1A1_HUMAN Elongation factor 1-alpha 1 OS=Homo sapiens OX=9606 GN=EEF1A1 PE=1 SV=1	33.27	9.86	749.3	6	6	1	10	462	4.910e+06
20 | 20	>sp|P02545|LMNA_HUMAN Prelamin-A/C OS=Homo sapiens OX=9606 GN=LMNA PE=1 SV=1	32.98	7.34	572.5	11	10	3	18.8	664	2.377e+06
21 | 21	>sp|P13639|EF2_HUMAN Elongation factor 2 OS=Homo sapiens OX=9606 GN=EEF2 PE=1 SV=4	32.66	10.3	741.9	7	7	0	8.6	858	2.157e+06
22 | 22	>sp|P04406|G3P_HUMAN Glyceraldehyde-3-phosphate dehydrogenase OS=Homo sapiens OX=9606 GN=GAPDH PE=1 SV=3	30.01	11.01	725.2	11	9	5	28.1	335	4.127e+06
23 | 23	>sp|P30101|PDIA3_HUMAN Protein disulfide-isomerase A3 OS=Homo sapiens OX=9606 GN=PDIA3 PE=1 SV=4	29.14	10.44	778.7	10	8	2	18.4	505	1.723e+06
24 | 24	>sp|P22314|UBA1_HUMAN Ubiquitin-like modifier-activating enzyme 1 OS=Homo sapiens OX=9606 GN=UBA1 PE=1 SV=3	28.55	6.26	476	8	7	1	8.7	1058	1.684e+06
25 | 25	>sp|P08238|HS90B_HUMAN Heat shock protein HSP 90-beta OS=Homo sapiens OX=9606 GN=HSP90AB1 PE=1 SV=4	27.2	9.08	719.5	7	7	0	9.4	724	1.748e+06
26 | 26	>sp|P13667|PDIA4_HUMAN Protein disulfide-isomerase A4 OS=Homo sapiens OX=9606 GN=PDIA4 PE=1 SV=2	26.78	7.13	591.5	9	8	4	14	645	1.504e+06
27 | 27	>sp|Q5QNW6|H2B2F_HUMAN Histone H2B type 2-F OS=Homo sapiens OX=9606 GN=HIST2H2BF PE=1 SV=3	26.21	9.02	748.5	6	6	3	35.7	126	4.857e+06
28 | 28	>sp|P21333|FLNA_HUMAN Filamin-A OS=Homo sapiens OX=9606 GN=FLNA PE=1 SV=4	24.72	6.94	556.6	8	7	0	3.8	2647	8.765e+05
29 | 29	>sp|P62805|H4_HUMAN Histone H4 OS=Homo sapiens OX=9606 GN=HIST1H4A PE=1 SV=2	23.74	10.29	718.4	7	3	1	29.1	103	5.192e+06
30 | 30	>sp|P02751|FINC_HUMAN Fibronectin OS=Homo sapiens OX=9606 GN=FN1 PE=1 SV=4	22.61	6.73	505.6	5	5	1	2.8	2386	9.352e+05
31 | 31	>sp|P63244|RACK1_HUMAN Receptor of activated protein C kinase 1 OS=Homo sapiens OX=9606 GN=RACK1 PE=1 SV=3	22.39	10.06	704.3	4	3	0	10.4	317	9.752e+05
32 | 32	>sp|P08865|RSSA_HUMAN 40S ribosomal protein SA OS=Homo sapiens OX=9606 GN=RPSA PE=1 SV=4	21.14	13.14	827.5	3	3	0	12.9	295	1.336e+06
33 | 33	>sp|P13647|K2C5_HUMAN Keratin, type II cytoskeletal 5 OS=Homo sapiens OX=9606 GN=KRT5 PE=1 SV=3	20.97	5.97	561.4	5	5	0	9	590	1.672e+06
34 | 34	>sp|P62937|PPIA_HUMAN Peptidyl-prolyl cis-trans isomerase A OS=Homo sapiens OX=9606 GN=PPIA PE=1 SV=2	20.54	6.07	546.9	7	7	3	33.9	165	2.552e+06
35 | 35	>sp|P40926|MDHM_HUMAN Malate dehydrogenase, mitochondrial OS=Homo sapiens OX=9606 GN=MDH2 PE=1 SV=3	20.4	10.42	737.9	4	4	2	13.3	338	1.217e+06
36 | 36	>sp|Q99519|NEUR1_HUMAN Sialidase-1 OS=Homo sapiens OX=9606 GN=NEU1 PE=1 SV=1	20.24	6.24	643.2	6	5	0	13	415	2.609e+06
37 | 37	>sp|P09651|ROA1_HUMAN Heterogeneous nuclear ribonucleoprotein A1 OS=Homo sapiens OX=9606 GN=HNRNPA1 PE=1 SV=5	19.86	8.32	674.5	4	4	0	13.4	372	1.989e+06
38 | 38	>sp|P60842|IF4A1_HUMAN Eukaryotic initiation factor 4A-I OS=Homo sapiens OX=9606 GN=EIF4A1 PE=1 SV=1	19.81	5.87	552.9	6	6	2	15.8	406	1.283e+06
39 | 39	>sp|P04075|ALDOA_HUMAN Fructose-bisphosphate aldolase A OS=Homo sapiens OX=9606 GN=ALDOA PE=1 SV=2	19.32	9.62	729.2	5	5	0	13.2	364	2.031e+06
40 | 40	>sp|Q00839|HNRPU_HUMAN Heterogeneous nuclear ribonucleoprotein U OS=Homo sapiens OX=9606 GN=HNRNPU PE=1 SV=6	19.15	8.72	649.6	8	8	2	8.6	825	1.549e+06
41 | 41	>sp|P62258|1433E_HUMAN 14-3-3 protein epsilon OS=Homo sapiens OX=9606 GN=YWHAE PE=1 SV=1	19.1	7.86	616.9	4	4	2	16.5	255	1.383e+06
42 | 42	>sp|Q92841|DDX17_HUMAN Probable ATP-dependent RNA helicase DDX17 OS=Homo sapiens OX=9606 GN=DDX17 PE=1 SV=2	18.69	5.03	433.8	6	6	2	9.2	729	9.855e+05
43 | 43	>sp|P06733|ENOA_HUMAN Alpha-enolase OS=Homo sapiens OX=9606 GN=ENO1 PE=1 SV=2	18.56	7.3	582.2	5	4	1	11.1	434	2.327e+06
44 | 44	>sp|P07237|PDIA1_HUMAN Protein disulfide-isomerase OS=Homo sapiens OX=9606 GN=P4HB PE=1 SV=3	18.54	10.85	746.6	3	3	2	7.5	508	6.238e+05
45 | 45	>sp|P07195|LDHB_HUMAN L-lactate dehydrogenase B chain OS=Homo sapiens OX=9606 GN=LDHB PE=1 SV=2	17.38	7.04	626.7	3	3	0	11.1	334	1.609e+06
46 | 46	>sp|P19338|NUCL_HUMAN Nucleolin OS=Homo sapiens OX=9606 GN=NCL PE=1 SV=3	17.25	4.78	474.7	5	5	0	6.8	710	1.078e+06
47 | 47	>sp|P30041|PRDX6_HUMAN Peroxiredoxin-6 OS=Homo sapiens OX=9606 GN=PRDX6 PE=1 SV=3	16.92	5.49	568	5	4	0	20.1	224	6.158e+05
48 | 48	>sp|P22626|ROA2_HUMAN Heterogeneous nuclear ribonucleoproteins A2/B1 OS=Homo sapiens OX=9606 GN=HNRNPA2B1 PE=1 SV=2	16.77	4.9	514.7	4	4	1	16.1	353	9.776e+05
49 | 49	>sp|P68371|TBB4B_HUMAN Tubulin beta-4B chain OS=Homo sapiens OX=9606 GN=TUBB4B PE=1 SV=1	16.35	8.25	622.8	4	2	1	6.1	445	1.424e+06
50 | 50	>sp|P62987|RL40_HUMAN Ubiquitin-60S ribosomal protein L40 OS=Homo sapiens OX=9606 GN=UBA52 PE=1 SV=2	15.75	10.26	738.4	6	3	0	29.7	128	2.556e+06
51 | 51	>sp|Q8IZP2|ST134_HUMAN Putative protein FAM10A4 OS=Homo sapiens OX=9606 GN=ST13P4 PE=5 SV=1	15.69	8.17	622.6	3	3	0	15.4	240	3.061e+05
52 | 52	>sp|P62826|RAN_HUMAN GTP-binding nuclear protein Ran OS=Homo sapiens OX=9606 GN=RAN PE=1 SV=3	15.54	6.35	506.2	4	3	0	15.7	216	1.447e+06
53 | 53	>sp|Q08211|DHX9_HUMAN ATP-dependent RNA helicase A OS=Homo sapiens OX=9606 GN=DHX9 PE=1 SV=4	15.5	10.22	729.7	3	3	1	3	1270	4.149e+06
54 | 54	>sp|P23396|RS3_HUMAN 40S ribosomal protein S3 OS=Homo sapiens OX=9606 GN=RPS3 PE=1 SV=2	15.33	11.26	771.2	3	3	0	13.6	243	9.401e+05
55 | 55	>sp|P12277|KCRB_HUMAN Creatine kinase B-type OS=Homo sapiens OX=9606 GN=CKB PE=1 SV=1	15.16	5.91	559	5	5	2	18.6	381	8.505e+05
56 | 56	>sp|Q71UI9|H2AV_HUMAN Histone H2A.V OS=Homo sapiens OX=9606 GN=H2AFV PE=1 SV=3	15.09	7.7	673.6	12	4	1	23.4	128	9.882e+06
57 | 57	>sp|P10809|CH60_HUMAN 60 kDa heat shock protein, mitochondrial OS=Homo sapiens OX=9606 GN=HSPD1 PE=1 SV=2	14.76	6.58	564.5	3	3	0	8	573	6.548e+05
58 | 58	>sp|Q14103|HNRPD_HUMAN Heterogeneous nuclear ribonucleoprotein D0 OS=Homo sapiens OX=9606 GN=HNRNPD PE=1 SV=1	14.7	10.45	736.3	2	2	0	6.8	355	4.404e+05
59 | 59	>sp|P15531|NDKA_HUMAN Nucleoside diphosphate kinase A OS=Homo sapiens OX=9606 GN=NME1 PE=1 SV=1	14.7	11.72	756.1	3	3	1	26.3	152	5.700e+05
60 | 60	>sp|P06576|ATPB_HUMAN ATP synthase subunit beta, mitochondrial OS=Homo sapiens OX=9606 GN=ATP5F1B PE=1 SV=3	14.22	3.98	493.7	6	5	3	11.3	529	8.998e+05
61 | 61	>sp|P02533|K1C14_HUMAN Keratin, type I cytoskeletal 14 OS=Homo sapiens OX=9606 GN=KRT14 PE=1 SV=4	13.83	5.56	553.2	3	3	0	8.3	472	6.851e+05
62 | 62	>sp|P57721|PCBP3_HUMAN Poly(rC)-binding protein 3 OS=Homo sapiens OX=9606 GN=PCBP3 PE=2 SV=2	13.38	4.52	528.3	3	3	1	12.1	371	6.418e+05
63 | 63	>sp|P62917|RL8_HUMAN 60S ribosomal protein L8 OS=Homo sapiens OX=9606 GN=RPL8 PE=1 SV=2	12.69	8.53	623.6	2	2	0	10.5	257	5.836e+05
64 | 64	>sp|P10412|H14_HUMAN Histone H1.4 OS=Homo sapiens OX=9606 GN=HIST1H1E PE=1 SV=2	12.68	8.08	608.6	3	3	0	14.6	219	1.360e+06
65 | 65	>sp|P61604|CH10_HUMAN 10 kDa heat shock protein, mitochondrial OS=Homo sapiens OX=9606 GN=HSPE1 PE=1 SV=2	12.56	4.92	491.9	3	3	0	33.3	102	8.737e+05
66 | 66	>sp|P62241|RS8_HUMAN 40S ribosomal protein S8 OS=Homo sapiens OX=9606 GN=RPS8 PE=1 SV=2	12.19	4.81	461.1	3	3	0	14.9	208	5.192e+05
67 | 67	>tr|Q9UK54|Q9UK54_HUMAN Hemoglobin beta subunit variant (Fragment) OS=Homo sapiens OX=9606 GN=HBB PE=2 SV=1	12.14	7.08	602.9	3	2	0	16.4	128	1.817e+06
68 | 68	>sp|P09382|LEG1_HUMAN Galectin-1 OS=Homo sapiens OX=9606 GN=LGALS1 PE=1 SV=2	11.81	6.05	570.6	3	3	0	20.7	135	1.339e+06
69 | 69	>sp|O43175|SERA_HUMAN D-3-phosphoglycerate dehydrogenase OS=Homo sapiens OX=9606 GN=PHGDH PE=1 SV=4	11.74	11.74	759.1	1	1	0	2.8	533	3.506e+05
70 | 70	>sp|P07737|PROF1_HUMAN Profilin-1 OS=Homo sapiens OX=9606 GN=PFN1 PE=1 SV=2	11.6	11.47	786.9	2	2	0	21.4	140	4.739e+05
71 | 71	>sp|P60174|TPIS_HUMAN Triosephosphate isomerase OS=Homo sapiens OX=9606 GN=TPI1 PE=1 SV=3	11.45	6.06	462.7	4	4	2	13.3	286	8.926e+05
72 | 72	>sp|P27348|1433T_HUMAN 14-3-3 protein theta OS=Homo sapiens OX=9606 GN=YWHAQ PE=1 SV=1	11.38	7.58	597.2	2	2	0	10.2	245	5.058e+05
73 | 73	>sp|P14649|MYL6B_HUMAN Myosin light chain 6B OS=Homo sapiens OX=9606 GN=MYL6B PE=1 SV=1	11.29	7.05	591	2	2	1	11.5	208	5.335e+05
74 | 74	>sp|P08758|ANXA5_HUMAN Annexin A5 OS=Homo sapiens OX=9606 GN=ANXA5 PE=1 SV=2	11.22	9.38	656.4	3	3	0	11.2	320	1.135e+06
75 | 75	>sp|O60506|HNRPQ_HUMAN Heterogeneous nuclear ribonucleoprotein Q OS=Homo sapiens OX=9606 GN=SYNCRIP PE=1 SV=2	11.13	8.27	612.2	2	2	1	3.7	623	3.320e+05
76 | 76	>sp|P0DOX5|IGG1_HUMAN Immunoglobulin gamma-1 heavy chain OS=Homo sapiens OX=9606 PE=1 SV=1	11.05	10.97	732.5	5	1	0	3.6	449	8.188e+06
77 | 77	>sp|Q6EEV6|SUMO4_HUMAN Small ubiquitin-related modifier 4 OS=Homo sapiens OX=9606 GN=SUMO4 PE=1 SV=2	10.87	10.85	780.4	2	1	0	12.6	95	6.538e+05
78 | 78	>sp|Q02543|RL18A_HUMAN 60S ribosomal protein L18a OS=Homo sapiens OX=9606 GN=RPL18A PE=1 SV=2	10.58	10.58	725.7	1	1	0	7.4	176	2.974e+05
79 | 79	>sp|Q07020|RL18_HUMAN 60S ribosomal protein L18 OS=Homo sapiens OX=9606 GN=RPL18 PE=1 SV=2	10.5	6.02	532	2	2	0	12.8	188	4.816e+05
80 | 80	>sp|P12004|PCNA_HUMAN Proliferating cell nuclear antigen OS=Homo sapiens OX=9606 GN=PCNA PE=1 SV=1	10.12	3.9	428.1	3	3	1	12.3	261	9.980e+05
81 | 81	>tr|H6VRG2|H6VRG2_HUMAN Keratin 1 OS=Homo sapiens OX=9606 GN=KRT1 PE=3 SV=1	10.1	10.1	732.7	1	1	0	1.9	644	3.019e+05
82 | 82	>sp|P35527|K1C9_HUMAN Keratin, type I cytoskeletal 9 OS=Homo sapiens OX=9606 GN=KRT9 PE=1 SV=3	10.07	6.27	550	5	5	2	6.7	623	1.096e+06
83 | 83	>sp|P61978|HNRPK_HUMAN Heterogeneous nuclear ribonucleoprotein K OS=Homo sapiens OX=9606 GN=HNRNPK PE=1 SV=1	10.03	6.52	459.8	3	3	1	7.6	463	8.601e+05
84 | 84	>sp|P78371|TCPB_HUMAN T-complex protein 1 subunit beta OS=Homo sapiens OX=9606 GN=CCT2 PE=1 SV=4	9.86	9.86	734.4	1	1	0	2.2	535	4.647e+05
85 | 85	>sp|P27797|CALR_HUMAN Calreticulin OS=Homo sapiens OX=9606 GN=CALR PE=1 SV=1	9.69	6.12	401.1	2	2	0	6.5	417	2.839e+05
86 | 86	>sp|P00441|SODC_HUMAN Superoxide dismutase [Cu-Zn] OS=Homo sapiens OX=9606 GN=SOD1 PE=1 SV=2	9.3	9.3	664.6	1	1	0	9.1	154	1.831e+05
87 | 87	>sp|P37802|TAGL2_HUMAN Transgelin-2 OS=Homo sapiens OX=9606 GN=TAGLN2 PE=1 SV=3	9.28	4.31	382	4	4	2	20.1	199	6.788e+05
88 | 88	>sp|P35080|PROF2_HUMAN Profilin-2 OS=Homo sapiens OX=9606 GN=PFN2 PE=1 SV=3	9.26	9.26	680	1	1	0	10	140	1.676e+05
89 | 89	>sp|P61981|1433G_HUMAN 14-3-3 protein gamma OS=Homo sapiens OX=9606 GN=YWHAG PE=1 SV=2	9.14	9.05	664.7	2	2	0	9.7	247	2.527e+05
90 | 90	>sp|P02768|ALBU_HUMAN Serum albumin OS=Homo sapiens OX=9606 GN=ALB PE=1 SV=2	9.08	4.38	523.6	4	3	0	5.1	609	1.608e+06
91 | 91	>sp|P00387|NB5R3_HUMAN NADH-cytochrome b5 reductase 3 OS=Homo sapiens OX=9606 GN=CYB5R3 PE=1 SV=3	9.07	5.99	518.3	2	2	0	8	301	3.474e+05
92 | 92	>sp|P23284|PPIB_HUMAN Peptidyl-prolyl cis-trans isomerase B OS=Homo sapiens OX=9606 GN=PPIB PE=1 SV=2	9.01	5.14	422	3	3	1	17.1	216	5.500e+05
93 | 93	>tr|A0A0S2Z4I4|A0A0S2Z4I4_HUMAN Tropomyosin 3 isoform 3 (Fragment) OS=Homo sapiens OX=9606 GN=TPM3 PE=2 SV=1	9.01	5.41	465.6	2	2	0	9.7	248	2.002e+05
94 | 94	>sp|Q00610|CLH1_HUMAN Clathrin heavy chain 1 OS=Homo sapiens OX=9606 GN=CLTC PE=1 SV=5	9	5.03	402.9	4	4	1	3.7	1675	4.935e+05
95 | 95	>sp|P00338|LDHA_HUMAN L-lactate dehydrogenase A chain OS=Homo sapiens OX=9606 GN=LDHA PE=1 SV=2	8.81	4.87	569.8	3	3	0	8.7	332	1.131e+06
96 | 96	>sp|P50990|TCPQ_HUMAN T-complex protein 1 subunit theta OS=Homo sapiens OX=9606 GN=CCT8 PE=1 SV=4	8.79	5.62	534.7	2	2	0	4.6	548	3.925e+05
97 | 97	>sp|Q07955|SRSF1_HUMAN Serine/arginine-rich splicing factor 1 OS=Homo sapiens OX=9606 GN=SRSF1 PE=1 SV=2	8.73	4.57	481.9	2	2	0	8.9	248	3.424e+05
98 | 98	>sp|P00558|PGK1_HUMAN Phosphoglycerate kinase 1 OS=Homo sapiens OX=9606 GN=PGK1 PE=1 SV=3	8.73	6.5	449.2	3	2	1	6	417	5.007e+05
99 | 99	>sp|P38646|GRP75_HUMAN Stress-70 protein, mitochondrial OS=Homo sapiens OX=9606 GN=HSPA9 PE=1 SV=2	8.71	4.63	428.8	2	2	0	4.1	679	2.531e+05
100 | 100	>sp|P10599|THIO_HUMAN Thioredoxin OS=Homo sapiens OX=9606 GN=TXN PE=1 SV=3	8.58	8.58	603.7	1	1	0	12.4	105	2.416e+05
101 | 101	>sp|P0DP23|CALM1_HUMAN Calmodulin-1 OS=Homo sapiens OX=9606 GN=CALM1 PE=1 SV=1	8.27	8.27	635	1	1	0	11.4	149	1.824e+05
102 | 102	>sp|P35268|RL22_HUMAN 60S ribosomal protein L22 OS=Homo sapiens OX=9606 GN=RPL22 PE=1 SV=2	8.13	4.11	444.8	2	2	0	18.7	128	2.715e+05
103 | 103	>sp|P01023|A2MG_HUMAN Alpha-2-macroglobulin OS=Homo sapiens OX=9606 GN=A2M PE=1 SV=3	8.09	8.08	606.1	2	1	0	0.7	1474	8.920e+05
104 | 104	>sp|P62316|SMD2_HUMAN Small nuclear ribonucleoprotein Sm D2 OS=Homo sapiens OX=9606 GN=SNRPD2 PE=1 SV=1	7.92	4.69	358.4	2	2	1	16.9	118	1.894e+05
105 | 105	>sp|P45880|VDAC2_HUMAN Voltage-dependent anion-selective channel protein 2 OS=Homo sapiens OX=9606 GN=VDAC2 PE=1 SV=2	7.51	4.35	481.2	2	2	0	8.5	294	4.501e+05
106 | 106	>sp|P80723|BASP1_HUMAN Brain acid soluble protein 1 OS=Homo sapiens OX=9606 GN=BASP1 PE=1 SV=2	7.26	6.1	405	2	2	0	16.7	227	4.537e+05
107 | 107	>sp|P26373|RL13_HUMAN 60S ribosomal protein L13 OS=Homo sapiens OX=9606 GN=RPL13 PE=1 SV=4	7.17	5.12	462.4	3	2	0	9.5	211	8.377e+05
108 | 108	>sp|Q32P28|P3H1_HUMAN Prolyl 3-hydroxylase 1 OS=Homo sapiens OX=9606 GN=P3H1 PE=1 SV=2	6.95	3.78	326.4	2	2	0	3.1	736	2.724e+05
109 | 109	>sp|Q9BQA1|MEP50_HUMAN Methylosome protein 50 OS=Homo sapiens OX=9606 GN=WDR77 PE=1 SV=1	6.94	6.94	566.1	1	1	0	4.4	342	1.494e+05
110 | 110	>sp|Q7Z794|K2C1B_HUMAN Keratin, type II cytoskeletal 1b OS=Homo sapiens OX=9606 GN=KRT77 PE=1 SV=3	6.9	4.05	418.2	2	2	0	3.3	578	3.836e+05
111 | 111	>sp|Q9Y3U8|RL36_HUMAN 60S ribosomal protein L36 OS=Homo sapiens OX=9606 GN=RPL36 PE=1 SV=3	6.86	6.86	590.7	1	1	0	9.5	105	2.150e+05
112 | 112	>sp|P63104|1433Z_HUMAN 14-3-3 protein zeta/delta OS=Homo sapiens OX=9606 GN=YWHAZ PE=1 SV=1	6.61	6.5	546.9	2	2	0	10.6	245	7.009e+05
113 | 113	>sp|P00734|THRB_HUMAN Prothrombin OS=Homo sapiens OX=9606 GN=F2 PE=1 SV=2	6.56	6.45	556.5	2	2	1	4.8	622	3.049e+05
114 | 114	>sp|P29692|EF1D_HUMAN Elongation factor 1-delta OS=Homo sapiens OX=9606 GN=EEF1D PE=1 SV=5	6.47	6.48	630.5	1	1	0	4.3	281	3.704e+05
115 | 115	>sp|P30050|RL12_HUMAN 60S ribosomal protein L12 OS=Homo sapiens OX=9606 GN=RPL12 PE=1 SV=1	6.45	6.45	528.7	1	1	0	9.7	165	1.566e+05
116 | 116	>sp|P83731|RL24_HUMAN 60S ribosomal protein L24 OS=Homo sapiens OX=9606 GN=RPL24 PE=1 SV=1	6.25	5.99	518.7	2	2	1	14.6	157	2.284e+05
117 | 117	>sp|P31943|HNRH1_HUMAN Heterogeneous nuclear ribonucleoprotein H OS=Homo sapiens OX=9606 GN=HNRNPH1 PE=1 SV=4	6.22	3.63	500.4	4	4	2	12	449	1.031e+06
118 | 118	>sp|Q04837|SSBP_HUMAN Single-stranded DNA-binding protein, mitochondrial OS=Homo sapiens OX=9606 GN=SSBP1 PE=1 SV=1	6.2	6.2	505.6	1	1	0	10.1	148	1.401e+05
119 | 119	>sp|Q9Y281|COF2_HUMAN Cofilin-2 OS=Homo sapiens OX=9606 GN=CFL2 PE=1 SV=1	6.17	6.17	513.9	1	1	0	6.6	166	5.293e+05
120 | 120	>sp|P62910|RL32_HUMAN 60S ribosomal protein L32 OS=Homo sapiens OX=9606 GN=RPL32 PE=1 SV=2	6.14	6.14	488.5	1	1	0	9.6	135	3.414e+05
121 | 121	>sp|P46783|RS10_HUMAN 40S ribosomal protein S10 OS=Homo sapiens OX=9606 GN=RPS10 PE=1 SV=1	6.14	6.14	487.4	1	1	0	8.5	165	1.057e+05
122 | 122	>sp|Q96QK1|VPS35_HUMAN Vacuolar protein sorting-associated protein 35 OS=Homo sapiens OX=9606 GN=VPS35 PE=1 SV=2	6.07	6.07	449.1	1	1	0	1.9	796	1.361e+05
123 | 123	>sp|Q01995|TAGL_HUMAN Transgelin OS=Homo sapiens OX=9606 GN=TAGLN PE=1 SV=4	6.05	6.05	477	1	1	1	6.5	201	7.400e+04
124 | 124	>sp|P62888|RL30_HUMAN 60S ribosomal protein L30 OS=Homo sapiens OX=9606 GN=RPL30 PE=1 SV=2	6.04	6.04	388.5	1	1	0	13.9	115	1.617e+05
125 | 125	>sp|P52565|GDIR1_HUMAN Rho GDP-dissociation inhibitor 1 OS=Homo sapiens OX=9606 GN=ARHGDIA PE=1 SV=3	6.01	6.01	469	1	1	0	7.4	204	1.125e+05
126 | 126	>sp|P07602|SAP_HUMAN Prosaposin OS=Homo sapiens OX=9606 GN=PSAP PE=1 SV=2	5.97	3.28	437.6	3	3	0	5.3	524	5.840e+05
127 | 127	>sp|Q8WUM4|PDC6I_HUMAN Programmed cell death 6-interacting protein OS=Homo sapiens OX=9606 GN=PDCD6IP PE=1 SV=1	5.91	5.91	404.5	1	1	0	1.5	868	5.560e+04
128 | 128	>sp|P50454|SERPH_HUMAN Serpin H1 OS=Homo sapiens OX=9606 GN=SERPINH1 PE=1 SV=2	5.72	4.84	494.3	2	2	0	5.5	418	2.681e+05
129 | 129	>sp|P51148|RAB5C_HUMAN Ras-related protein Rab-5C OS=Homo sapiens OX=9606 GN=RAB5C PE=1 SV=2	5.7	3.29	413.1	2	2	0	10.6	216	1.988e+05
130 | 130	>sp|P38919|IF4A3_HUMAN Eukaryotic initiation factor 4A-III OS=Homo sapiens OX=9606 GN=EIF4A3 PE=1 SV=4	5.64	5.64	442.8	1	1	0	2.7	411	2.720e+05
131 | 131	>tr|H7BZJ3|H7BZJ3_HUMAN Protein disulfide-isomerase A3 (Fragment) OS=Homo sapiens OX=9606 GN=PDIA3 PE=1 SV=1	5.62	5.62	394.4	1	1	0	11.4	123	1.919e+05
132 | 132	>sp|P21796|VDAC1_HUMAN Voltage-dependent anion-selective channel protein 1 OS=Homo sapiens OX=9606 GN=VDAC1 PE=1 SV=2	5.59	4.81	410.8	2	2	0	11.3	283	2.912e+05
133 | 133	>sp|P47914|RL29_HUMAN 60S ribosomal protein L29 OS=Homo sapiens OX=9606 GN=RPL29 PE=1 SV=2	5.57	5.57	458.6	1	1	0	9.4	159	3.130e+05
134 | 134	>sp|Q99873|ANM1_HUMAN Protein arginine N-methyltransferase 1 OS=Homo sapiens OX=9606 GN=PRMT1 PE=1 SV=3	5.47	5.43	429.3	3	1	0	3	371	6.391e+05
135 | 135	>sp|O00148|DX39A_HUMAN ATP-dependent RNA helicase DDX39A OS=Homo sapiens OX=9606 GN=DDX39A PE=1 SV=2	5.42	3.46	362.2	3	3	0	7.3	427	5.942e+05
136 | 136	>sp|P07741|APT_HUMAN Adenine phosphoribosyltransferase OS=Homo sapiens OX=9606 GN=APRT PE=1 SV=2	5.28	5.28	564.6	1	1	0	5.6	180	2.182e+05
137 | 137	>sp|P08962|CD63_HUMAN CD63 antigen OS=Homo sapiens OX=9606 GN=CD63 PE=1 SV=2	5.27	5.28	538.9	1	1	1	4.2	238	2.257e+05
138 | 138	>sp|Q15149|PLEC_HUMAN Plectin OS=Homo sapiens OX=9606 GN=PLEC PE=1 SV=3	5.21	3.07	360	4	4	0	0.8	4684	3.853e+05
139 | 139	>sp|P42677|RS27_HUMAN 40S ribosomal protein S27 OS=Homo sapiens OX=9606 GN=RPS27 PE=1 SV=3	5.17	2.98	350.4	2	2	1	25	84	4.200e+05
140 | 140	>sp|P55058|PLTP_HUMAN Phospholipid transfer protein OS=Homo sapiens OX=9606 GN=PLTP PE=1 SV=1	5.14	5.12	468.5	2	1	0	2.2	493	8.422e+05
141 | 141	>sp|P0DMR1|HNRC4_HUMAN Heterogeneous nuclear ribonucleoprotein C-like 4 OS=Homo sapiens OX=9606 GN=HNRNPCL4 PE=3 SV=1	5.13	4.05	533.5	3	3	1	7.5	293	5.315e+05
142 | 142	>sp|P30049|ATPD_HUMAN ATP synthase subunit delta, mitochondrial OS=Homo sapiens OX=9606 GN=ATP5F1D PE=1 SV=2	5.13	5.13	512	1	1	0	8.3	168	1.250e+05
143 | 143	>sp|P18124|RL7_HUMAN 60S ribosomal protein L7 OS=Homo sapiens OX=9606 GN=RPL7 PE=1 SV=1	5.12	3.17	308.1	2	2	0	8.1	248	2.187e+05
144 | 144	>sp|P47756|CAPZB_HUMAN F-actin-capping protein subunit beta OS=Homo sapiens OX=9606 GN=CAPZB PE=1 SV=4	5.1	3.87	461.8	2	2	1	8.7	277	2.341e+05
145 | 145	>sp|Q99623|PHB2_HUMAN Prohibitin-2 OS=Homo sapiens OX=9606 GN=PHB2 PE=1 SV=2	5.08	2.85	374.9	2	2	0	6.7	299	2.731e+05
146 | 146	>sp|P62829|RL23_HUMAN 60S ribosomal protein L23 OS=Homo sapiens OX=9606 GN=RPL23 PE=1 SV=1	5.06	5.06	495.3	1	1	1	10.7	140	1.600e+05
147 | 147	>sp|P35232|PHB_HUMAN Prohibitin OS=Homo sapiens OX=9606 GN=PHB PE=1 SV=1	5.02	4.97	414.4	2	2	0	7.7	272	2.400e+05
148 | 148	>sp|O95336|6PGL_HUMAN 6-phosphogluconolactonase OS=Homo sapiens OX=9606 GN=PGLS PE=1 SV=2	5.02	5.02	365.2	1	1	0	6.2	258	5.724e+04
149 | 149	>sp|P23246|SFPQ_HUMAN Splicing factor, proline- and glutamine-rich OS=Homo sapiens OX=9606 GN=SFPQ PE=1 SV=2	4.97	4.97	397.5	1	1	0	2.1	707	1.930e+05
150 | 150	>sp|Q9UBQ5|EIF3K_HUMAN Eukaryotic translation initiation factor 3 subunit K OS=Homo sapiens OX=9606 GN=EIF3K PE=1 SV=1	4.93	4.93	539.9	1	1	0	5	218	2.272e+05
151 | 151	>sp|P50991|TCPD_HUMAN T-complex protein 1 subunit delta OS=Homo sapiens OX=9606 GN=CCT4 PE=1 SV=4	4.91	4.32	454	2	2	1	4.5	539	3.691e+05
152 | 152	>sp|P62263|RS14_HUMAN 40S ribosomal protein S14 OS=Homo sapiens OX=9606 GN=RPS14 PE=1 SV=3	4.91	4.91	468.3	1	1	0	7.3	151	3.142e+05
153 | 153	>sp|P31040|SDHA_HUMAN Succinate dehydrogenase [ubiquinone] flavoprotein subunit, mitochondrial OS=Homo sapiens OX=9606 GN=SDHA PE=1 SV=2	4.84	4.84	447	2	2	1	2.6	664	2.012e+05
154 | 154	>sp|P40429|RL13A_HUMAN 60S ribosomal protein L13a OS=Homo sapiens OX=9606 GN=RPL13A PE=1 SV=2	4.83	4.79	504.8	2	2	1	9.4	203	5.051e+05
155 | 155	>sp|P23526|SAHH_HUMAN Adenosylhomocysteinase OS=Homo sapiens OX=9606 GN=AHCY PE=1 SV=4	4.79	4.72	519.6	2	2	1	6	432	2.333e+05
156 | 156	>sp|P15880|RS2_HUMAN 40S ribosomal protein S2 OS=Homo sapiens OX=9606 GN=RPS2 PE=1 SV=2	4.77	4.77	555.6	1	1	0	3.8	293	2.902e+05
157 | 157	>sp|Q13885|TBB2A_HUMAN Tubulin beta-2A chain OS=Homo sapiens OX=9606 GN=TUBB2A PE=1 SV=1	4.75	4.75	511.7	1	1	0	2.7	445	1.408e+05
158 | 158	>sp|P09936|UCHL1_HUMAN Ubiquitin carboxyl-terminal hydrolase isozyme L1 OS=Homo sapiens OX=9606 GN=UCHL1 PE=1 SV=2	4.73	4.05	523.5	2	2	1	13.5	223	4.605e+05
159 | 159	>sp|P46777|RL5_HUMAN 60S ribosomal protein L5 OS=Homo sapiens OX=9606 GN=RPL5 PE=1 SV=3	4.72	4.72	521.2	1	1	0	3.4	297	2.346e+05
160 | 160	>sp|P12956|XRCC6_HUMAN X-ray repair cross-complementing protein 6 OS=Homo sapiens OX=9606 GN=XRCC6 PE=1 SV=2	4.69	4.69	496.6	1	1	0	2	609	1.593e+05
161 | 161	>sp|P61247|RS3A_HUMAN 40S ribosomal protein S3a OS=Homo sapiens OX=9606 GN=RPS3A PE=1 SV=2	4.67	3.71	347.9	2	2	0	7.6	264	6.062e+05
162 | 162	>sp|P04083|ANXA1_HUMAN Annexin A1 OS=Homo sapiens OX=9606 GN=ANXA1 PE=1 SV=2	4.66	4.66	493.5	1	1	0	3.2	346	2.092e+05
163 | 163	>sp|P05387|RLA2_HUMAN 60S acidic ribosomal protein P2 OS=Homo sapiens OX=9606 GN=RPLP2 PE=1 SV=1	4.64	3.87	366	2	2	0	39.1	115	2.699e+05
164 | 164	>sp|Q14566|MCM6_HUMAN DNA replication licensing factor MCM6 OS=Homo sapiens OX=9606 GN=MCM6 PE=1 SV=1	4.62	4.62	410	1	1	0	1.6	821	1.822e+05
165 | 165	>sp|P61221|ABCE1_HUMAN ATP-binding cassette sub-family E member 1 OS=Homo sapiens OX=9606 GN=ABCE1 PE=1 SV=1	4.6	4.61	407.9	1	1	0	2	599	1.677e+05
166 | 166	>sp|P17987|TCPA_HUMAN T-complex protein 1 subunit alpha OS=Homo sapiens OX=9606 GN=TCP1 PE=1 SV=1	4.5	4.3	415.4	2	2	0	3.2	556	4.368e+05
167 | 167	>sp|O00303|EIF3F_HUMAN Eukaryotic translation initiation factor 3 subunit F OS=Homo sapiens OX=9606 GN=EIF3F PE=1 SV=1	4.48	4.48	332.8	1	1	0	4.8	357	9.558e+04
168 | 168	>sp|P16870|CBPE_HUMAN Carboxypeptidase E OS=Homo sapiens OX=9606 GN=CPE PE=1 SV=1	4.47	4.47	439.9	1	1	0	2.1	476	1.285e+05
169 | 169	>sp|Q9BVA1|TBB2B_HUMAN Tubulin beta-2B chain OS=Homo sapiens OX=9606 GN=TUBB2B PE=1 SV=1	4.46	4.46	439.1	1	1	0	2.7	445	2.605e+05
170 | 170	>tr|Q5TEC6|Q5TEC6_HUMAN Histone H3 OS=Homo sapiens OX=9606 GN=HIST2H3PS2 PE=1 SV=1	4.42	2.33	533.2	2	2	0	13.2	136	2.534e+06
171 | 171	>sp|P62249|RS16_HUMAN 40S ribosomal protein S16 OS=Homo sapiens OX=9606 GN=RPS16 PE=1 SV=2	4.37	4.24	499.7	2	2	0	12.3	146	9.095e+05
172 | 172	>sp|P31942|HNRH3_HUMAN Heterogeneous nuclear ribonucleoprotein H3 OS=Homo sapiens OX=9606 GN=HNRNPH3 PE=1 SV=2	4.36	3.1	383.8	2	2	0	6.1	346	3.196e+05
173 | 173	>sp|P35637|FUS_HUMAN RNA-binding protein FUS OS=Homo sapiens OX=9606 GN=FUS PE=1 SV=1	4.28	4.17	297.1	2	2	1	4.9	526	3.921e+05
174 | 174	>sp|P61204|ARF3_HUMAN ADP-ribosylation factor 3 OS=Homo sapiens OX=9606 GN=ARF3 PE=1 SV=2	4.25	4.04	478.9	2	2	2	10.5	181	7.388e+05
175 | 175	>sp|P32119|PRDX2_HUMAN Peroxiredoxin-2 OS=Homo sapiens OX=9606 GN=PRDX2 PE=1 SV=5	4.19	3.26	378.3	2	2	0	9.6	198	5.577e+05
176 | 176	>sp|O43852|CALU_HUMAN Calumenin OS=Homo sapiens OX=9606 GN=CALU PE=1 SV=2	4.1	2.9	340.7	2	2	0	6.3	315	4.823e+05
177 | 177	>sp|Q8N257|H2B3B_HUMAN Histone H2B type 3-B OS=Homo sapiens OX=9606 GN=HIST3H2BB PE=1 SV=3	4.1	4.1	430.3	1	1	0	7.1	126	2.175e+05
178 | 178	>sp|Q99832|TCPH_HUMAN T-complex protein 1 subunit eta OS=Homo sapiens OX=9606 GN=CCT7 PE=1 SV=2	4.09	3.85	310.6	3	3	0	6.3	543	3.428e+05
179 | 179	>sp|P0C0L5|CO4B_HUMAN Complement C4-B OS=Homo sapiens OX=9606 GN=C4B PE=1 SV=2	4.05	4.05	542.8	1	1	0	0.5	1744	2.006e+05
180 | 180	>sp|Q99439|CNN2_HUMAN Calponin-2 OS=Homo sapiens OX=9606 GN=CNN2 PE=1 SV=4	4.04	4.04	355.1	1	1	0	3.6	309	8.251e+04
181 | 181	>sp|P42766|RL35_HUMAN 60S ribosomal protein L35 OS=Homo sapiens OX=9606 GN=RPL35 PE=1 SV=2	4.02	4.02	394.4	1	1	0	8.1	123	1.596e+05
182 | 182	>sp|P39023|RL3_HUMAN 60S ribosomal protein L3 OS=Homo sapiens OX=9606 GN=RPL3 PE=1 SV=2	3.99	3.99	317.9	1	1	0	3	403	1.835e+05
183 | 183	>sp|Q9H9B4|SFXN1_HUMAN Sideroflexin-1 OS=Homo sapiens OX=9606 GN=SFXN1 PE=1 SV=4	3.97	3.97	339.4	1	1	0	4	322	5.879e+04
184 | 184	>sp|Q16658|FSCN1_HUMAN Fascin OS=Homo sapiens OX=9606 GN=FSCN1 PE=1 SV=3	3.97	3.97	317.3	1	1	0	2.6	493	7.966e+04
185 | 185	>sp|O00299|CLIC1_HUMAN Chloride intracellular channel protein 1 OS=Homo sapiens OX=9606 GN=CLIC1 PE=1 SV=4	3.97	3.97	291.3	1	1	0	5	241	1.691e+05
186 | 186	>Reverse >sp|O43513|MED7_HUMAN Mediator of RNA polymerase II transcription subunit 7 OS=Homo sapiens OX=9606 GN=MED7 PE=1 SV=1	3.95	1.23	325.3	7	4	4	3.9	233	5.920e+06
187 | 187	>sp|P06396|GELS_HUMAN Gelsolin OS=Homo sapiens OX=9606 GN=GSN PE=1 SV=1	3.95	3.96	408.7	1	1	0	1.2	782	3.637e+05
188 | 188	>sp|Q9P258|RCC2_HUMAN Protein RCC2 OS=Homo sapiens OX=9606 GN=RCC2 PE=1 SV=2	3.94	3.91	368.6	3	2	0	3.3	522	1.804e+05
189 | 189	>sp|P02649|APOE_HUMAN Apolipoprotein E OS=Homo sapiens OX=9606 GN=APOE PE=1 SV=1	3.89	3.89	473.3	1	1	0	2.8	317	1.155e+06
190 | 190	>sp|Q5CZC0|FSIP2_HUMAN Fibrous sheath-interacting protein 2 OS=Homo sapiens OX=9606 GN=FSIP2 PE=2 SV=4	3.87	3.86	392.4	3	2	1	0.3	6907	6.548e+05
191 | 191	>sp|P69905|HBA_HUMAN Hemoglobin subunit alpha OS=Homo sapiens OX=9606 GN=HBA1 PE=1 SV=2	3.77	2.39	347.3	2	2	0	15.5	142	6.344e+05
192 | 192	>sp|P81605|DCD_HUMAN Dermcidin OS=Homo sapiens OX=9606 GN=DCD PE=1 SV=2	3.76	3.77	394.5	1	1	0	10	110	1.476e+05
193 | 193	>sp|P61313|RL15_HUMAN 60S ribosomal protein L15 OS=Homo sapiens OX=9606 GN=RPL15 PE=1 SV=2	3.75	3.75	426.6	1	1	0	4.4	204	4.073e+05
194 | 194	>sp|Q02878|RL6_HUMAN 60S ribosomal protein L6 OS=Homo sapiens OX=9606 GN=RPL6 PE=1 SV=3	3.75	2.56	523.6	3	3	0	7.3	288	6.211e+05
195 | 195	>sp|P62913|RL11_HUMAN 60S ribosomal protein L11 OS=Homo sapiens OX=9606 GN=RPL11 PE=1 SV=2	3.69	3.69	287.6	1	1	0	7.9	178	9.119e+04
196 | 196	>sp|Q14974|IMB1_HUMAN Importin subunit beta-1 OS=Homo sapiens OX=9606 GN=KPNB1 PE=1 SV=2	3.69	3.69	344.7	1	1	0	1.4	876	2.095e+05
197 | 197	>sp|P16152|CBR1_HUMAN Carbonyl reductase [NADPH] 1 OS=Homo sapiens OX=9606 GN=CBR1 PE=1 SV=3	3.66	3.66	241.6	1	1	0	5.8	277	1.179e+05
198 | 198	>sp|Q06033|ITIH3_HUMAN Inter-alpha-trypsin inhibitor heavy chain H3 OS=Homo sapiens OX=9606 GN=ITIH3 PE=1 SV=2	3.63	3.64	362.4	1	1	1	1.1	890	1.095e+05
199 | 199	>sp|Q9NS39|RED2_HUMAN Double-stranded RNA-specific editase B2 OS=Homo sapiens OX=9606 GN=ADARB2 PE=1 SV=1	3.57	3.58	259.7	1	1	0	1.8	739	2.606e+05
200 | 200	>sp|Q96E39|RMXL1_HUMAN RNA binding motif protein, X-linked-like-1 OS=Homo sapiens OX=9606 GN=RBMXL1 PE=1 SV=1	3.57	3.57	354	1	1	0	3.3	390	1.886e+05
201 | 201	>sp|P07339|CATD_HUMAN Cathepsin D OS=Homo sapiens OX=9606 GN=CTSD PE=1 SV=1	3.53	3.49	396.6	2	2	2	7	412	1.480e+05
202 | 202	>sp|P36957|ODO2_HUMAN Dihydrolipoyllysine-residue succinyltransferase component of 2-oxoglutarate dehydrogenase complex, mitochondrial OS=Homo sapiens OX=9606 GN=DLST PE=1 SV=4	3.52	3.52	313.4	1	1	1	2.6	453	7.981e+04
203 | 203	>sp|P09874|PARP1_HUMAN Poly [ADP-ribose] polymerase 1 OS=Homo sapiens OX=9606 GN=PARP1 PE=1 SV=4	3.5	2.75	317.3	3	2	0	1.8	1014	6.703e+05
204 | 204	>sp|Q13347|EIF3I_HUMAN Eukaryotic translation initiation factor 3 subunit I OS=Homo sapiens OX=9606 GN=EIF3I PE=1 SV=1	3.46	3.46	570.8	1	1	0	2.8	325	3.939e+05
205 | 205	>sp|P52209|6PGD_HUMAN 6-phosphogluconate dehydrogenase, decarboxylating OS=Homo sapiens OX=9606 GN=PGD PE=1 SV=3	3.41	3.41	283.6	1	1	0	2.1	483	1.328e+05
206 | 206	>sp|P48668|K2C6C_HUMAN Keratin, type II cytoskeletal 6C OS=Homo sapiens OX=9606 GN=KRT6C PE=1 SV=3	3.38	3.38	333.4	1	1	0	1.8	564	9.678e+04
207 | 207	>sp|Q07954|LRP1_HUMAN Prolow-density lipoprotein receptor-related protein 1 OS=Homo sapiens OX=9606 GN=LRP1 PE=1 SV=2	3.38	3.39	235	1	1	0	0.3	4544	6.867e+04
208 | 208	>sp|Q99497|PARK7_HUMAN Protein/nucleic acid deglycase DJ-1 OS=Homo sapiens OX=9606 GN=PARK7 PE=1 SV=2	3.38	3.38	319.4	1	1	0	7.9	189	1.632e+05
209 | 209	>sp|P61803|DAD1_HUMAN Dolichyl-diphosphooligosaccharide--protein glycosyltransferase subunit DAD1 OS=Homo sapiens OX=9606 GN=DAD1 PE=1 SV=3	3.36	3.36	418.5	1	1	0	10.6	113	1.031e+05
210 | 210	>sp|P62269|RS18_HUMAN 40S ribosomal protein S18 OS=Homo sapiens OX=9606 GN=RPS18 PE=1 SV=3	3.33	3.33	248.5	1	1	0	7.9	152	1.048e+05
211 | 211	>Reverse >sp|A6NK89|RASFA_HUMAN Ras association domain-containing protein 10 OS=Homo sapiens OX=9606 GN=RASSF10 PE=2 SV=3	3.3	3.3	456.3	1	1	0	1.8	507	6.602e+05
212 | 212	>sp|P01008|ANT3_HUMAN Antithrombin-III OS=Homo sapiens OX=9606 GN=SERPINC1 PE=1 SV=1	3.24	3.24	423.5	1	1	0	1.9	464	5.711e+05
213 | 213	>sp|Q9Y4L1|HYOU1_HUMAN Hypoxia up-regulated protein 1 OS=Homo sapiens OX=9606 GN=HYOU1 PE=1 SV=1	3.24	3.24	420.9	1	1	0	0.9	999	2.150e+05
214 | 214	>sp|Q969Q0|RL36L_HUMAN 60S ribosomal protein L36a-like OS=Homo sapiens OX=9606 GN=RPL36AL PE=1 SV=3	3.23	3.23	308.4	1	1	0	8.5	106	1.783e+05
215 | 215	>sp|P62244|RS15A_HUMAN 40S ribosomal protein S15a OS=Homo sapiens OX=9606 GN=RPS15A PE=1 SV=2	3.23	3.23	384.2	1	1	1	6.9	130	2.398e+05
216 | 216	>sp|P43487|RANG_HUMAN Ran-specific GTPase-activating protein OS=Homo sapiens OX=9606 GN=RANBP1 PE=1 SV=1	3.21	3.21	321.2	1	1	0	5.5	201	8.348e+04
217 | 217	>Reverse >sp|A6NFC9|OR2W5_HUMAN Putative olfactory receptor 2W5 OS=Homo sapiens OX=9606 GN=OR2W5 PE=5 SV=1	3.2	3.16	384.9	3	1	0	3.4	320	8.222e+05
218 | 218	>sp|Q02790|FKBP4_HUMAN Peptidyl-prolyl cis-trans isomerase FKBP4 OS=Homo sapiens OX=9606 GN=FKBP4 PE=1 SV=3	3.2	3.2	343	1	1	0	2	459	8.844e+04
219 | 219	>sp|Q15717|ELAV1_HUMAN ELAV-like protein 1 OS=Homo sapiens OX=9606 GN=ELAVL1 PE=1 SV=2	3.1	3.1	337.6	1	1	0	3.4	326	1.308e+05
220 | 220	>sp|Q96KK5|H2A1H_HUMAN Histone H2A type 1-H OS=Homo sapiens OX=9606 GN=HIST1H2AH PE=1 SV=3	3.07	3.07	359.8	1	1	0	8.6	128	3.052e+05
221 | 221	>sp|Q13509|TBB3_HUMAN Tubulin beta-3 chain OS=Homo sapiens OX=9606 GN=TUBB3 PE=1 SV=2	3.05	3.05	230.7	1	1	1	2.7	450	7.740e+04
222 | 222	>sp|P45974|UBP5_HUMAN Ubiquitin carboxyl-terminal hydrolase 5 OS=Homo sapiens OX=9606 GN=USP5 PE=1 SV=2	2.98	2.9	280.1	2	2	0	2.4	858	2.060e+05
223 | 223	>sp|P62277|RS13_HUMAN 40S ribosomal protein S13 OS=Homo sapiens OX=9606 GN=RPS13 PE=1 SV=2	2.97	2.97	281.6	1	1	0	6.6	151	1.274e+05
224 | 224	>sp|P38405|GNAL_HUMAN Guanine nucleotide-binding protein G(olf) subunit alpha OS=Homo sapiens OX=9606 GN=GNAL PE=1 SV=1	2.91	2.91	406.1	1	1	0	2.9	381	1.353e+05
225 | 225	>sp|P16949|STMN1_HUMAN Stathmin OS=Homo sapiens OX=9606 GN=STMN1 PE=1 SV=3	2.88	2.88	245	1	1	0	6.7	149	1.508e+05
226 | 226	>sp|P17812|PYRG1_HUMAN CTP synthase 1 OS=Homo sapiens OX=9606 GN=CTPS1 PE=1 SV=2	2.82	2.82	313.6	1	1	0	1.7	591	8.281e+04
227 | 227	>tr|A0A2P9APT0|A0A2P9APT0_HUMAN Uncharacterized protein OS=Homo sapiens OX=9606 GN=BQ8482_340069 PE=4 SV=1	2.79	0.86	282.4	7	4	4	3	297	3.156e+06
228 | 228	>sp|Q13263|TIF1B_HUMAN Transcription intermediary factor 1-beta OS=Homo sapiens OX=9606 GN=TRIM28 PE=1 SV=5	2.74	2.63	249.2	2	2	2	2.4	835	2.199e+05
229 | 229	>sp|Q14697|GANAB_HUMAN Neutral alpha-glucosidase AB OS=Homo sapiens OX=9606 GN=GANAB PE=1 SV=3	2.73	1.87	469.2	3	3	0	2.3	944	1.432e+06
230 | 230	>sp|P48643|TCPE_HUMAN T-complex protein 1 subunit epsilon OS=Homo sapiens OX=9606 GN=CCT5 PE=1 SV=1	2.72	2.73	290.4	1	1	0	1.8	541	7.438e+04
231 | 231	>tr|A0A2P9AKE0|A0A2P9AKE0_HUMAN Tyrosine recombinase XerC OS=Homo sapiens OX=9606 GN=xerC PE=3 SV=1	2.72	2.72	230.6	1	1	1	4.5	312	1.507e+05
232 | 232	>sp|O95757|HS74L_HUMAN Heat shock 70 kDa protein 4L OS=Homo sapiens OX=9606 GN=HSPA4L PE=1 SV=3	2.65	2.66	378.3	1	1	0	1.3	839	1.020e+05
233 | 233	>sp|P14868|SYDC_HUMAN Aspartate--tRNA ligase, cytoplasmic OS=Homo sapiens OX=9606 GN=DARS PE=1 SV=2	2.63	1.44	292.5	2	2	0	4	501	2.950e+05
234 | 234	>sp|P62899|RL31_HUMAN 60S ribosomal protein L31 OS=Homo sapiens OX=9606 GN=RPL31 PE=1 SV=1	2.62	2.62	323.8	1	1	0	7.2	125	2.331e+05
235 | 235	>sp|P11586|C1TC_HUMAN C-1-tetrahydrofolate synthase, cytoplasmic OS=Homo sapiens OX=9606 GN=MTHFD1 PE=1 SV=3	2.62	1.93	316.9	2	2	0	2.1	935	3.587e+05
236 | 236	>sp|B9A064|IGLL5_HUMAN Immunoglobulin lambda-like polypeptide 5 OS=Homo sapiens OX=9606 GN=IGLL5 PE=2 SV=2	2.61	2.61	383.4	2	2	0	7.5	214	7.452e+05
237 | 237	>sp|P13073|COX41_HUMAN Cytochrome c oxidase subunit 4 isoform 1, mitochondrial OS=Homo sapiens OX=9606 GN=COX4I1 PE=1 SV=1	2.59	2.59	229.1	1	1	1	7.1	169	8.383e+04
238 | 238	>sp|Q01518|CAP1_HUMAN Adenylyl cyclase-associated protein 1 OS=Homo sapiens OX=9606 GN=CAP1 PE=1 SV=5	2.51	2.51	242.5	1	1	0	2.3	475	5.955e+04
239 | 239	>sp|P02748|CO9_HUMAN Complement component C9 OS=Homo sapiens OX=9606 GN=C9 PE=1 SV=2	2.48	2.48	301.3	1	1	0	1.6	559	3.488e+05
240 | 240	>sp|P51149|RAB7A_HUMAN Ras-related protein Rab-7a OS=Homo sapiens OX=9606 GN=RAB7A PE=1 SV=1	2.37	2.3	303.5	2	2	0	11.6	207	1.459e+05
241 | 241	>sp|P04080|CYTB_HUMAN Cystatin-B OS=Homo sapiens OX=9606 GN=CSTB PE=1 SV=2	2.37	2.37	227	1	1	0	12.2	98	1.089e+05
242 | 242	>Reverse >tr|E5RJZ4|E5RJZ4_HUMAN Lipoprotein lipase OS=Homo sapiens OX=9606 GN=LPL PE=4 SV=1	2.36	2.36	343.7	1	1	0	28.2	39	2.058e+05
243 | 243	>sp|P13010|XRCC5_HUMAN X-ray repair cross-complementing protein 5 OS=Homo sapiens OX=9606 GN=XRCC5 PE=1 SV=3	2.36	2.36	277.8	1	1	0	1.2	732	1.890e+05
244 | 244	>sp|P13987|CD59_HUMAN CD59 glycoprotein OS=Homo sapiens OX=9606 GN=CD59 PE=1 SV=1	2.34	2.34	281	1	1	0	9.4	128	1.927e+05
245 | 245	>sp|P62424|RL7A_HUMAN 60S ribosomal protein L7a OS=Homo sapiens OX=9606 GN=RPL7A PE=1 SV=2	2.32	2.32	364.9	1	1	0	3	266	1.662e+05
246 | 246	>sp|Q9BXJ9|NAA15_HUMAN N-alpha-acetyltransferase 15, NatA auxiliary subunit OS=Homo sapiens OX=9606 GN=NAA15 PE=1 SV=1	2.32	2.33	282.9	1	1	0	1	866	1.283e+05
247 | 247	>sp|Q13162|PRDX4_HUMAN Peroxiredoxin-4 OS=Homo sapiens OX=9606 GN=PRDX4 PE=1 SV=1	2.26	2.27	301.8	1	1	0	4.1	271	9.230e+04
248 | 248	>Reverse >sp|Q8WXI7|MUC16_HUMAN Mucin-16 OS=Homo sapiens OX=9606 GN=MUC16 PE=1 SV=3	2.26	2.3	396.4	1	1	1	0.1	14507	5.215e+05
249 | 249	>sp|P20962|PTMS_HUMAN Parathymosin OS=Homo sapiens OX=9606 GN=PTMS PE=1 SV=2	2.26	2.26	282.5	1	1	0	10.8	102	3.384e+05
250 | 250	>sp|P08134|RHOC_HUMAN Rho-related GTP-binding protein RhoC OS=Homo sapiens OX=9606 GN=RHOC PE=1 SV=1	2.23	2.23	327.4	1	1	0	5.7	193	1.401e+05
251 | 251	>sp|Q15181|IPYR_HUMAN Inorganic pyrophosphatase OS=Homo sapiens OX=9606 GN=PPA1 PE=1 SV=2	2.22	2.22	264.7	1	1	0	3.1	289	1.135e+05
252 | 252	>sp|Q9UQ80|PA2G4_HUMAN Proliferation-associated protein 2G4 OS=Homo sapiens OX=9606 GN=PA2G4 PE=1 SV=3	2.18	2.08	257.9	3	2	0	4.8	394	5.127e+05
253 | 253	>sp|P14866|HNRPL_HUMAN Heterogeneous nuclear ribonucleoprotein L OS=Homo sapiens OX=9606 GN=HNRNPL PE=1 SV=2	2.14	2.1	314.5	2	2	0	2.7	589	3.736e+05
254 | 254	>sp|Q9NUQ3|TXLNG_HUMAN Gamma-taxilin OS=Homo sapiens OX=9606 GN=TXLNG PE=1 SV=2	2.12	2.12	319.6	1	1	1	1.9	528	9.407e+04
255 | 255	>sp|P46779|RL28_HUMAN 60S ribosomal protein L28 OS=Homo sapiens OX=9606 GN=RPL28 PE=1 SV=3	2.12	2.12	343.3	1	1	0	5.8	137	1.527e+05
256 | 256	>sp|P49207|RL34_HUMAN 60S ribosomal protein L34 OS=Homo sapiens OX=9606 GN=RPL34 PE=1 SV=3	2.12	2.12	384	1	1	0	6.8	117	2.929e+05
257 | 257	>sp|P62857|RS28_HUMAN 40S ribosomal protein S28 OS=Homo sapiens OX=9606 GN=RPS28 PE=1 SV=1	2.1	2.1	222.1	1	1	0	17.4	69	1.011e+05
258 | 258	>sp|P21741|MK_HUMAN Midkine OS=Homo sapiens OX=9606 GN=MDK PE=1 SV=1	2.09	2.09	289.2	1	1	0	7	143	1.302e+05
259 | 259	>sp|P15311|EZRI_HUMAN Ezrin OS=Homo sapiens OX=9606 GN=EZR PE=1 SV=4	2.05	2.05	480.8	1	1	0	1.4	586	2.633e+05
260 | 260	>Reverse >tr|A0A2P9AH94|A0A2P9AH94_HUMAN Diguanylate cyclase/phosphodiesterase with PAS/PAC sensor(S) OS=Homo sapiens OX=9606 GN=BQ8482_150087 PE=4 SV=1	2.03	2.03	386.6	1	1	1	1.3	749	2.022e+05
261 | 261	>sp|Q13247|SRSF6_HUMAN Serine/arginine-rich splicing factor 6 OS=Homo sapiens OX=9606 GN=SRSF6 PE=1 SV=2	1.99	1.98	419.5	2	2	1	3.8	344	3.647e+05
262 | 262	>sp|Q9NZL4|HPBP1_HUMAN Hsp70-binding protein 1 OS=Homo sapiens OX=9606 GN=HSPBP1 PE=1 SV=1	1.98	1.98	382.1	1	1	0	2.8	362	1.035e+05
263 | 263	>sp|Q9HCS5|E41LA_HUMAN Band 4.1-like protein 4A OS=Homo sapiens OX=9606 GN=EPB41L4A PE=1 SV=2	1.97	1.97	301.3	1	1	0	1.3	686	1.310e+06
264 | 264	>sp|Q8TDD2|SP7_HUMAN Transcription factor Sp7 OS=Homo sapiens OX=9606 GN=SP7 PE=1 SV=1	1.94	1.93	380	2	1	0	2.6	431	1.015e+06
265 | 265	>sp|P06748|NPM_HUMAN Nucleophosmin OS=Homo sapiens OX=9606 GN=NPM1 PE=1 SV=2	1.92	1.93	352.7	1	1	0	3.1	294	2.349e+05
266 | 266	>sp|P25205|MCM3_HUMAN DNA replication licensing factor MCM3 OS=Homo sapiens OX=9606 GN=MCM3 PE=1 SV=3	1.83	1.83	300.2	1	1	0	1.1	808	1.505e+05
267 | 267	>Reverse >sp|Q92953|KCNB2_HUMAN Potassium voltage-gated channel subfamily B member 2 OS=Homo sapiens OX=9606 GN=KCNB2 PE=2 SV=2	1.8	1.79	229.9	2	1	1	1.3	911	4.361e+05
268 | 268	>sp|P62906|RL10A_HUMAN 60S ribosomal protein L10a OS=Homo sapiens OX=9606 GN=RPL10A PE=1 SV=2	1.79	1.79	333.7	1	1	0	3.7	217	2.152e+05
269 | 269	>sp|P29401|TKT_HUMAN Transketolase OS=Homo sapiens OX=9606 GN=TKT PE=1 SV=3	1.77	1.77	196.7	1	1	0	2.9	623	1.056e+05
270 | 270	>sp|P28072|PSB6_HUMAN Proteasome subunit beta type-6 OS=Homo sapiens OX=9606 GN=PSMB6 PE=1 SV=4	1.73	1.73	283.7	1	1	0	4.6	239	1.032e+05
271 | 271	>sp|Q07065|CKAP4_HUMAN Cytoskeleton-associated protein 4 OS=Homo sapiens OX=9606 GN=CKAP4 PE=1 SV=2	1.69	1.62	266.7	2	2	0	3.5	602	2.290e+05
272 | 272	>sp|P00918|CAH2_HUMAN Carbonic anhydrase 2 OS=Homo sapiens OX=9606 GN=CA2 PE=1 SV=2	1.64	1.64	283	1	1	0	4.6	260	2.832e+05
273 | 273	>sp|P62820|RAB1A_HUMAN Ras-related protein Rab-1A OS=Homo sapiens OX=9606 GN=RAB1A PE=1 SV=3	1.63	1.63	396.7	1	1	0	3.9	205	2.227e+05
274 | 274	>Reverse >sp|Q2M3C6|TM266_HUMAN Transmembrane protein 266 OS=Homo sapiens OX=9606 GN=TMEM266 PE=2 SV=2	1.63	1.59	335	3	1	0	1.7	531	2.730e+06
275 | 275	>sp|P13473|LAMP2_HUMAN Lysosome-associated membrane glycoprotein 2 OS=Homo sapiens OX=9606 GN=LAMP2 PE=1 SV=2	1.62	1.62	278.5	1	1	0	2	410	1.808e+05
276 | 276	>sp|P24666|PPAC_HUMAN Low molecular weight phosphotyrosine protein phosphatase OS=Homo sapiens OX=9606 GN=ACP1 PE=1 SV=3	1.61	1.61	320.9	1	1	0	5.7	158	1.434e+05
277 | 277	>sp|Q9UNX3|RL26L_HUMAN 60S ribosomal protein L26-like 1 OS=Homo sapiens OX=9606 GN=RPL26L1 PE=1 SV=1	1.61	1.61	292.3	1	1	0	6.2	145	1.992e+05
278 | 278	>sp|O75718|CRTAP_HUMAN Cartilage-associated protein OS=Homo sapiens OX=9606 GN=CRTAP PE=1 SV=1	1.6	1.59	347.3	2	2	1	3	401	6.310e+05
279 | 279	>sp|H7BZ55|CRCC2_HUMAN Putative ciliary rootlet coiled-coil protein 2 OS=Homo sapiens OX=9606 GN=CROCC2 PE=5 SV=3	1.58	1.58	380.1	1	1	0	0.5	1655	3.372e+05
280 | 280	>sp|O60831|PRAF2_HUMAN PRA1 family protein 2 OS=Homo sapiens OX=9606 GN=PRAF2 PE=1 SV=1	1.58	1.58	292.3	1	1	0	6.2	178	1.421e+05
281 | 281	>sp|Q9BXT5|TEX15_HUMAN Testis-expressed protein 15 OS=Homo sapiens OX=9606 GN=TEX15 PE=2 SV=2	1.57	1.51	292.8	4	2	1	0.5	2789	1.242e+06
282 | 282	>sp|P05787|K2C8_HUMAN Keratin, type II cytoskeletal 8 OS=Homo sapiens OX=9606 GN=KRT8 PE=1 SV=7	1.52	1.42	235.7	3	3	1	6.2	483	3.482e+05
283 | 283	>sp|Q9NR99|MXRA5_HUMAN Matrix-remodeling-associated protein 5 OS=Homo sapiens OX=9606 GN=MXRA5 PE=1 SV=3	1.49	1.46	288.8	3	1	0	0.3	2828	4.498e+06
284 | 284	>sp|P26641|EF1G_HUMAN Elongation factor 1-gamma OS=Homo sapiens OX=9606 GN=EEF1G PE=1 SV=3	1.47	0.74	413.1	2	2	0	4.6	437	7.424e+05
285 | 285	>sp|Q8WXI7|MUC16_HUMAN Mucin-16 OS=Homo sapiens OX=9606 GN=MUC16 PE=1 SV=3	1.41	0.74	410.4	3	2	0	0.1	14507	2.290e+06
286 | 286	>sp|P62854|RS26_HUMAN 40S ribosomal protein S26 OS=Homo sapiens OX=9606 GN=RPS26 PE=1 SV=3	1.34	1.34	331.3	1	1	0	7.8	115	6.290e+05
287 | 287	>sp|A6NF34|ANTRL_HUMAN Anthrax toxin receptor-like OS=Homo sapiens OX=9606 GN=ANTXRL PE=3 SV=3	1.29	1.23	291.6	3	2	1	2.7	631	7.123e+05
288 | 288	>sp|P62851|RS25_HUMAN 40S ribosomal protein S25 OS=Homo sapiens OX=9606 GN=RPS25 PE=1 SV=1	1.25	1.25	383.2	1	1	0	8	125	3.286e+05
289 | 289	>Reverse >tr|Q96N33|Q96N33_HUMAN HCG1815013, isoform CRA_a OS=Homo sapiens OX=9606 GN=hCG_1815013 PE=2 SV=1	1.24	1.2	319.7	3	1	0	5.8	154	9.129e+05
290 | 290	>sp|Q16695|H31T_HUMAN Histone H3.1t OS=Homo sapiens OX=9606 GN=HIST3H3 PE=1 SV=3	1.21	1.21	357.1	1	1	0	5.1	136	6.488e+05
291 | 291	>tr|Q96DQ4|Q96DQ4_HUMAN cDNA FLJ30634 fis, clone CTONG2002453 OS=Homo sapiens OX=9606 PE=2 SV=1	1.2	1.2	346.1	1	1	0	5.7	122	1.144e+06
292 | 292	>sp|P31946|1433B_HUMAN 14-3-3 protein beta/alpha OS=Homo sapiens OX=9606 GN=YWHAB PE=1 SV=3	1.13	1.13	259.8	1	1	0	4.5	246	1.395e+05
293 | 293	>tr|A0A2P9AAM5|A0A2P9AAM5_HUMAN Gluconolaconase OS=Homo sapiens OX=9606 GN=BQ8482_110125 PE=4 SV=1	1.11	1.12	381.1	1	1	0	3.4	293	2.539e+05
294 | 294	>sp|P49773|HINT1_HUMAN Histidine triad nucleotide-binding protein 1 OS=Homo sapiens OX=9606 GN=HINT1 PE=1 SV=2	1.09	1.09	299.2	1	1	0	5.6	126	2.161e+05
295 | 295	>Reverse >tr|A0A2P9AAW1|A0A2P9AAW1_HUMAN Disulfide-bond oxidoreductase YfcG OS=Homo sapiens OX=9606 GN=yfcG PE=3 SV=1	1.05	0.48	207.7	4	4	4	4.7	234	1.398e+06
296 | 296	>sp|B1AJZ9|FHAD1_HUMAN Forkhead-associated domain-containing protein 1 OS=Homo sapiens OX=9606 GN=FHAD1 PE=2 SV=2	1.03	1.03	274.7	1	1	0	0.7	1412	2.844e+05
297 | 297	>sp|P84098|RL19_HUMAN 60S ribosomal protein L19 OS=Homo sapiens OX=9606 GN=RPL19 PE=1 SV=1	0.98	0.98	324.4	1	1	0	4.6	196	3.383e+05
298 | 298	>sp|Q15293|RCN1_HUMAN Reticulocalbin-1 OS=Homo sapiens OX=9606 GN=RCN1 PE=1 SV=1	0.98	0.98	360.1	1	1	0	2.4	331	2.079e+05
299 | 299	>Reverse >sp|P29353|SHC1_HUMAN SHC-transforming protein 1 OS=Homo sapiens OX=9606 GN=SHC1 PE=1 SV=4	0.96	0.58	360.3	20	1	0	1.4	583	4.409e+07
300 | 300	>sp|P31150|GDIA_HUMAN Rab GDP dissociation inhibitor alpha OS=Homo sapiens OX=9606 GN=GDI1 PE=1 SV=2	0.94	0.82	351.2	2	2	1	4	447	2.432e+05
301 | 301	>sp|Q09666|AHNK_HUMAN Neuroblast differentiation-associated protein AHNAK OS=Homo sapiens OX=9606 GN=AHNAK PE=1 SV=2	0.92	0.87	326.7	3	3	2	0.4	5890	4.444e+05
302 | 302	>sp|Q13474|DRP2_HUMAN Dystrophin-related protein 2 OS=Homo sapiens OX=9606 GN=DRP2 PE=2 SV=2	0.91	0.67	173.5	4	4	4	1.6	957	9.157e+05
303 | 303	>sp|Q53HC9|EIPR1_HUMAN EARP-interacting protein OS=Homo sapiens OX=9606 GN=EIPR1 PE=1 SV=2	0.9	0.9	216.2	1	1	0	3.4	387	7.307e+04
304 | 304	>Reverse >sp|Q5TBA9|FRY_HUMAN Protein furry homolog OS=Homo sapiens OX=9606 GN=FRY PE=1 SV=1	0.88	0.87	233.8	2	2	1	0.4	3013	7.249e+05
305 | 305	>tr|L0R5A1|L0R5A1_HUMAN Alternative protein CSF2RB OS=Homo sapiens OX=9606 GN=CSF2RB PE=4 SV=1	0.87	0.87	437	1	1	0	7.4	108	1.325e+07
306 | 306	>Reverse >tr|A0A0A0MRA3|A0A0A0MRA3_HUMAN Titin OS=Homo sapiens OX=9606 GN=TTN PE=1 SV=1	0.84	0.76	261.9	4	4	3	0.1	27118	1.121e+06
307 | 307	>sp|P84090|ERH_HUMAN Enhancer of rudimentary homolog OS=Homo sapiens OX=9606 GN=ERH PE=1 SV=1	0.83	0.83	122.6	1	1	1	16.3	104	6.477e+04
308 | 308	>sp|Q9BUF5|TBB6_HUMAN Tubulin beta-6 chain OS=Homo sapiens OX=9606 GN=TUBB6 PE=1 SV=1	0.83	0.83	234.2	1	1	0	2.7	446	8.948e+04
309 | 309	>Reverse >sp|P52948|NUP98_HUMAN Nuclear pore complex protein Nup98-Nup96 OS=Homo sapiens OX=9606 GN=NUP98 PE=1 SV=4	0.8	0.78	294.9	2	1	0	0.5	1817	4.438e+05
310 | 310	>Reverse >sp|Q6Y2X3|DJC14_HUMAN DnaJ homolog subfamily C member 14 OS=Homo sapiens OX=9606 GN=DNAJC14 PE=2 SV=2	0.8	0.8	282	1	1	0	1.7	702	7.157e+05
311 | 311	>sp|Q9Y230|RUVB2_HUMAN RuvB-like 2 OS=Homo sapiens OX=9606 GN=RUVBL2 PE=1 SV=3	0.8	0.72	212.8	2	2	0	4.8	463	1.378e+05
312 | 312	>tr|A0A1W2PQU7|A0A1W2PQU7_HUMAN Glial fibrillary acidic protein (Fragment) OS=Homo sapiens OX=9606 GN=GFAP PE=1 SV=1	0.79	0.78	241.5	2	1	1	31	29	3.374e+05
313 | 313	>sp|Q7Z2Y8|GVIN1_HUMAN Interferon-induced very large GTPase 1 OS=Homo sapiens OX=9606 GN=GVINP1 PE=2 SV=2	0.78	0.71	277.4	2	2	1	0.8	2422	4.792e+05
314 | 314	>sp|Q13283|G3BP1_HUMAN Ras GTPase-activating protein-binding protein 1 OS=Homo sapiens OX=9606 GN=G3BP1 PE=1 SV=1	0.78	0.78	214.8	1	1	0	2.4	466	1.480e+05
315 | 315	>sp|P55001|MFAP2_HUMAN Microfibrillar-associated protein 2 OS=Homo sapiens OX=9606 GN=MFAP2 PE=2 SV=1	0.77	0.78	235.6	1	1	0	5.5	183	1.666e+05
316 | 316	>sp|P34932|HSP74_HUMAN Heat shock 70 kDa protein 4 OS=Homo sapiens OX=9606 GN=HSPA4 PE=1 SV=4	0.76	0.76	213.3	1	1	0	1.3	840	7.306e+04
317 | 317	>sp|P24821|TENA_HUMAN Tenascin OS=Homo sapiens OX=9606 GN=TNC PE=1 SV=3	0.76	0.74	368.4	2	1	0	0.4	2201	1.411e+06
318 | 318	>sp|P60866|RS20_HUMAN 40S ribosomal protein S20 OS=Homo sapiens OX=9606 GN=RPS20 PE=1 SV=1	0.76	0.76	207.3	1	1	0	10.1	119	1.816e+05
319 | 319	>sp|P62304|RUXE_HUMAN Small nuclear ribonucleoprotein E OS=Homo sapiens OX=9606 GN=SNRPE PE=1 SV=1	0.76	0.76	217.1	1	1	0	13	92	4.590e+04
320 | 320	>sp|P06703|S10A6_HUMAN Protein S100-A6 OS=Homo sapiens OX=9606 GN=S100A6 PE=1 SV=1	0.75	0.75	386.4	1	1	0	8.9	90	4.998e+05
321 | 321	>sp|Q9C0B2|CFA74_HUMAN Cilia- and flagella-associated protein 74 OS=Homo sapiens OX=9606 GN=CFAP74 PE=2 SV=3	0.74	0.75	333.2	1	1	0	0.6	1584	1.537e+05
322 | 322	>sp|O75581|LRP6_HUMAN Low-density lipoprotein receptor-related protein 6 OS=Homo sapiens OX=9606 GN=LRP6 PE=1 SV=2	0.74	0.74	301.2	1	1	1	0.8	1613	1.526e+06
323 | 323	>sp|P82094|TMF1_HUMAN TATA element modulatory factor OS=Homo sapiens OX=9606 GN=TMF1 PE=1 SV=2	0.73	0.73	408.8	1	1	0	0.7	1093	4.176e+05
324 | 324	>sp|Q9NQ38|ISK5_HUMAN Serine protease inhibitor Kazal-type 5 OS=Homo sapiens OX=9606 GN=SPINK5 PE=1 SV=2	0.72	0.72	276.2	2	2	2	1	1064	6.253e+05
325 | 325	>tr|A1L1A2|A1L1A2_HUMAN Uncharacterized protein (Fragment) OS=Homo sapiens OX=9606 PE=2 SV=1	0.72	0.72	369.7	1	1	0	14.5	69	5.913e+05
326 | 326	>sp|Q02818|NUCB1_HUMAN Nucleobindin-1 OS=Homo sapiens OX=9606 GN=NUCB1 PE=1 SV=4	0.71	0.72	209.8	1	1	0	2.2	461	9.146e+04
327 | 327	>sp|P52272|HNRPM_HUMAN Heterogeneous nuclear ribonucleoprotein M OS=Homo sapiens OX=9606 GN=HNRNPM PE=1 SV=3	0.71	0.71	186.2	1	1	0	2.1	730	1.155e+05
328 | 328	>sp|P51116|FXR2_HUMAN Fragile X mental retardation syndrome-related protein 2 OS=Homo sapiens OX=9606 GN=FXR2 PE=1 SV=2	0.71	0.71	313.3	1	1	0	1.2	673	2.405e+05
329 | 329	>Reverse >sp|Q8N137|CNTRB_HUMAN Centrobin OS=Homo sapiens OX=9606 GN=CNTROB PE=1 SV=1	0.71	0.71	323.6	1	1	0	1.1	903	7.981e+05
330 | 330	>Reverse >tr|G3V3S9|G3V3S9_HUMAN Calcium permeable stress-gated cation channel 1 (Fragment) OS=Homo sapiens OX=9606 GN=TMEM63C PE=4 SV=1	0.7	0.7	251.6	1	1	1	30.6	36	5.817e+05
331 | 331	>sp|P05556|ITB1_HUMAN Integrin beta-1 OS=Homo sapiens OX=9606 GN=ITGB1 PE=1 SV=2	0.7	0.7	201.7	1	1	0	1.3	798	9.898e+04
332 | 332	>Reverse >tr|A0A2P9AGQ9|A0A2P9AGQ9_HUMAN Sarcosine oxidase subunit alpha OS=Homo sapiens OX=9606 GN=soxA PE=4 SV=1	0.7	0.7	353.1	1	1	0	1.3	977	5.067e+05
333 | 333	>sp|P0DME0|SETLP_HUMAN Protein SETSIP OS=Homo sapiens OX=9606 GN=SETSIP PE=1 SV=1	0.7	0.7	198.7	1	1	0	3.3	302	1.432e+05
334 | 334	>tr|A0A2P9AWU7|A0A2P9AWU7_HUMAN Putative electron transfer protein OS=Homo sapiens OX=9606 GN=BQ8482_90027 PE=4 SV=1	0.69	0.67	304.3	3	1	1	1.8	709	1.511e+06
335 | 335	>Reverse >sp|Q86UY6|NAA40_HUMAN N-alpha-acetyltransferase 40 OS=Homo sapiens OX=9606 GN=NAA40 PE=1 SV=1	0.69	0.69	284.5	1	1	0	5.1	237	3.447e+05
336 | 336	>sp|Q9BPW8|NIPS1_HUMAN Protein NipSnap homolog 1 OS=Homo sapiens OX=9606 GN=NIPSNAP1 PE=1 SV=1	0.69	0.68	308.9	2	2	1	4.6	284	4.057e+05
337 | 337	>tr|A0A2P9AWP3|A0A2P9AWP3_HUMAN 5-methyltetrahydrofolate--homocysteine methyltransferase OS=Homo sapiens OX=9606 GN=BQ8482_90005 PE=4 SV=1	0.69	0.67	436	2	1	1	4.7	232	6.592e+05
338 | 338	>sp|P84095|RHOG_HUMAN Rho-related GTP-binding protein RhoG OS=Homo sapiens OX=9606 GN=RHOG PE=1 SV=1	0.68	0.68	276.5	1	1	0	5.8	191	2.862e+05
339 | 339	>sp|Q86VM9|ZCH18_HUMAN Zinc finger CCCH domain-containing protein 18 OS=Homo sapiens OX=9606 GN=ZC3H18 PE=1 SV=2	0.68	0.68	327	1	1	0	0.8	953	1.298e+06
340 | 340	>sp|P54886|P5CS_HUMAN Delta-1-pyrroline-5-carboxylate synthase OS=Homo sapiens OX=9606 GN=ALDH18A1 PE=1 SV=2	0.68	0.68	413.3	1	1	0	1	795	1.251e+06
341 | 341	>Reverse >sp|O60318|GANP_HUMAN Germinal-center associated nuclear protein OS=Homo sapiens OX=9606 GN=MCM3AP PE=1 SV=2	0.68	0.68	254.4	1	1	1	0.5	1980	1.160e+05
