## Supplementary Table 2 for "Identification of a short, single site matriglycan that maintains neuromuscular function in the mouse"

### Sheet: sTable2_DGFc_T317A_T319A_In_Gel
Prot._x000D_ Rank	Protein_x000D_ Name	|Log Prob|	Best_x000D_ |Log Prob|	Best_x000D_ Score	#_x000D_ Spectra	# Uniq._x000D_ Peps.	# Mod_x000D_ Peps.	% Cov.	# AAs	Intensity
1 | 1	>sp|Q28685|DAG1_RABIT Dystroglycan OS=Oryctolagus cuniculus GN=DAG1 PE=1 SV=1	531.07	17.47	1164.2	494	108	76	58.9	870	8.692e+08
2 | 2	>sp|P04264|K2C1_HUMAN Keratin, type II cytoskeletal 1 OS=Homo sapiens OX=9606 GN=KRT1 PE=1 SV=6	140.51	14	953.3	56	21	2	38.4	644	3.155e+07
3 | 3	>sp|P08670|VIME_HUMAN Vimentin OS=Homo sapiens OX=9606 GN=VIM PE=1 SV=4	91.66	10.83	745.9	37	20	9	44.2	466	2.389e+07
4 | 4	>sp|P13645|K1C10_HUMAN Keratin, type I cytoskeletal 10 OS=Homo sapiens OX=9606 GN=KRT10 PE=1 SV=6	89.6	13.14	878.8	30	16	4	30	584	1.564e+07
5 | 5	>sp|P35527|K1C9_HUMAN Keratin, type I cytoskeletal 9 OS=Homo sapiens OX=9606 GN=KRT9 PE=1 SV=3	84.43	10.98	757.4	40	19	9	21.7	623	2.031e+07
6 | 6	>sp|P0DMV8|HS71A_HUMAN Heat shock 70 kDa protein 1A OS=Homo sapiens OX=9606 GN=HSPA1A PE=1 SV=1	82.78	10.59	722	38	14	5	25.7	641	2.506e+07
7 | 7	>sp|P07437|TBB5_HUMAN Tubulin beta chain OS=Homo sapiens OX=9606 GN=TUBB PE=1 SV=2	77.08	11.15	764	45	11	4	21.4	444	2.996e+07
8 | 8	>sp|P60709|ACTB_HUMAN Actin, cytoplasmic 1 OS=Homo sapiens OX=9606 GN=ACTB PE=1 SV=1	64.98	14.14	925.6	26	9	3	28	375	1.949e+07
9 | 9	>sp|P68363|TBA1B_HUMAN Tubulin alpha-1B chain OS=Homo sapiens OX=9606 GN=TUBA1B PE=1 SV=1	54.64	9.96	689.6	26	11	2	31	451	8.353e+06
10 | 10	>sp|P08238|HS90B_HUMAN Heat shock protein HSP 90-beta OS=Homo sapiens OX=9606 GN=HSP90AB1 PE=1 SV=4	46.8	9.88	681.2	18	11	1	17.3	724	8.225e+06
11 | 11	>sp|P35908|K22E_HUMAN Keratin, type II cytoskeletal 2 epidermal OS=Homo sapiens OX=9606 GN=KRT2 PE=1 SV=2	36.53	12.68	831.7	11	9	2	14.6	639	5.875e+06
12 | 12	>sp|P01023|A2MG_HUMAN Alpha-2-macroglobulin OS=Homo sapiens OX=9606 GN=A2M PE=1 SV=3	34.14	10.43	716.8	24	5	1	2.6	1474	1.533e+07
13 | 13	>sp|P22314|UBA1_HUMAN Ubiquitin-like modifier-activating enzyme 1 OS=Homo sapiens OX=9606 GN=UBA1 PE=1 SV=3	26.55	9.77	686.2	9	5	0	6.5	1058	2.609e+06
14 | 14	>sp|P04406|G3P_HUMAN Glyceraldehyde-3-phosphate dehydrogenase OS=Homo sapiens OX=9606 GN=GAPDH PE=1 SV=3	23.38	13.77	853.7	18	7	2	20.3	335	8.512e+06
15 | 15	>sp|P14618|KPYM_HUMAN Pyruvate kinase PKM OS=Homo sapiens OX=9606 GN=PKM PE=1 SV=4	21.76	7.2	623.3	17	5	0	12.4	531	7.189e+06
16 | 16	>sp|Q99519|NEUR1_HUMAN Sialidase-1 OS=Homo sapiens OX=9606 GN=NEU1 PE=1 SV=1	19.18	6.48	568.9	13	4	0	10.4	415	4.908e+06
17 | 17	>sp|O95461|LARG1_HUMAN LARGE xylosyl- and glucuronyltransferase 1 OS=Homo sapiens OX=9606 GN=LARGE1 PE=1 SV=1	18.3	4.25	478.3	7	7	5	13.1	756	2.083e+06
18 | 18	>sp|P62805|H4_HUMAN Histone H4 OS=Homo sapiens OX=9606 GN=HIST1H4A PE=1 SV=2	18.23	9.06	699.1	13	3	0	29.1	103	6.453e+06
19 | 19	>sp|Q06830|PRDX1_HUMAN Peroxiredoxin-1 OS=Homo sapiens OX=9606 GN=PRDX1 PE=1 SV=1	18.2	5.34	487.4	6	5	2	20.1	199	2.565e+06
20 | 20	>sp|P78371|TCPB_HUMAN T-complex protein 1 subunit beta OS=Homo sapiens OX=9606 GN=CCT2 PE=1 SV=4	17.37	9.41	684.6	2	2	1	6.9	535	1.745e+05
21 | 21	>sp|P68371|TBB4B_HUMAN Tubulin beta-4B chain OS=Homo sapiens OX=9606 GN=TUBB4B PE=1 SV=1	16.02	5.94	542.3	8	3	1	6.1	445	3.301e+06
22 | 22	>tr|Q9UK54|Q9UK54_HUMAN Hemoglobin beta subunit variant (Fragment) OS=Homo sapiens OX=9606 GN=HBB PE=2 SV=1	15.9	8.11	738.8	21	4	1	23.4	128	1.501e+07
23 | 23	>sp|P08865|RSSA_HUMAN 40S ribosomal protein SA OS=Homo sapiens OX=9606 GN=RPSA PE=1 SV=4	15.6	6.98	552.4	3	3	0	12.9	295	1.534e+06
24 | 24	>sp|P02768|ALBU_HUMAN Serum albumin OS=Homo sapiens OX=9606 GN=ALB PE=1 SV=2	14.77	6.38	570.5	10	4	0	7.1	609	5.374e+06
25 | 25	>sp|P68104|EF1A1_HUMAN Elongation factor 1-alpha 1 OS=Homo sapiens OX=9606 GN=EEF1A1 PE=1 SV=1	14.59	9.69	704.4	7	4	0	8	462	3.488e+06
26 | 26	>sp|P13647|K2C5_HUMAN Keratin, type II cytoskeletal 5 OS=Homo sapiens OX=9606 GN=KRT5 PE=1 SV=3	14.37	4.53	564.2	4	4	0	6.6	590	1.602e+06
27 | 27	>sp|P12259|FA5_HUMAN Coagulation factor V OS=Homo sapiens OX=9606 GN=F5 PE=1 SV=4	14.23	7.62	686.6	6	4	2	1.8	2224	1.694e+06
28 | 28	>sp|P0DOX5|IGG1_HUMAN Immunoglobulin gamma-1 heavy chain OS=Homo sapiens OX=9606 PE=1 SV=1	11.94	11.73	831.8	13	1	0	3.6	449	3.074e+07
29 | 29	>sp|Q5QNW6|H2B2F_HUMAN Histone H2B type 2-F OS=Homo sapiens OX=9606 GN=HIST2H2BF PE=1 SV=3	10.89	8.31	670	5	2	1	15.9	126	5.672e+06
30 | 30	>sp|P27348|1433T_HUMAN 14-3-3 protein theta OS=Homo sapiens OX=9606 GN=YWHAQ PE=1 SV=1	10.88	10.88	713.6	1	1	0	5.7	245	4.237e+05
31 | 31	>sp|P61978|HNRPK_HUMAN Heterogeneous nuclear ribonucleoprotein K OS=Homo sapiens OX=9606 GN=HNRNPK PE=1 SV=1	10.73	6.9	514.7	4	3	0	8	463	1.754e+06
32 | 32	>sp|P00338|LDHA_HUMAN L-lactate dehydrogenase A chain OS=Homo sapiens OX=9606 GN=LDHA PE=1 SV=2	10.26	9.3	685	2	2	0	6.3	332	2.284e+06
33 | 33	>sp|P07355|ANXA2_HUMAN Annexin A2 OS=Homo sapiens OX=9606 GN=ANXA2 PE=1 SV=2	10.16	4.49	531.3	3	3	0	8.8	339	1.094e+06
34 | 34	>sp|Q32P28|P3H1_HUMAN Prolyl 3-hydroxylase 1 OS=Homo sapiens OX=9606 GN=P3H1 PE=1 SV=2	9.85	6.11	541	2	2	0	3.1	736	9.882e+05
35 | 35	>sp|Q71UI9|H2AV_HUMAN Histone H2A.V OS=Homo sapiens OX=9606 GN=H2AFV PE=1 SV=3	9.81	5.56	581	12	3	0	20.3	128	5.211e+06
36 | 36	>sp|P14625|ENPL_HUMAN Endoplasmin OS=Homo sapiens OX=9606 GN=HSP90B1 PE=1 SV=1	9.78	5.54	509.8	3	3	0	3.2	803	1.151e+06
37 | 37	>sp|P36871|PGM1_HUMAN Phosphoglucomutase-1 OS=Homo sapiens OX=9606 GN=PGM1 PE=1 SV=3	9.77	4.99	566.4	2	2	0	4.3	562	8.181e+05
38 | 38	>sp|P00734|THRB_HUMAN Prothrombin OS=Homo sapiens OX=9606 GN=F2 PE=1 SV=2	9.03	6.84	576.7	2	2	1	4.8	622	7.106e+05
39 | 39	>sp|P13639|EF2_HUMAN Elongation factor 2 OS=Homo sapiens OX=9606 GN=EEF2 PE=1 SV=4	8.49	5.77	517.7	4	4	0	4.9	858	1.846e+06
40 | 40	>sp|P30101|PDIA3_HUMAN Protein disulfide-isomerase A3 OS=Homo sapiens OX=9606 GN=PDIA3 PE=1 SV=4	8.34	4.11	398	3	3	1	6.3	505	6.702e+05
41 | 41	>sp|P63244|RACK1_HUMAN Receptor of activated protein C kinase 1 OS=Homo sapiens OX=9606 GN=RACK1 PE=1 SV=3	8.25	8.23	624.7	2	1	0	3.2	317	1.015e+06
42 | 42	>sp|P62258|1433E_HUMAN 14-3-3 protein epsilon OS=Homo sapiens OX=9606 GN=YWHAE PE=1 SV=1	8.07	8.07	607.9	1	1	0	4.3	255	2.102e+05
43 | 43	>sp|P60174|TPIS_HUMAN Triosephosphate isomerase OS=Homo sapiens OX=9606 GN=TPI1 PE=1 SV=3	7.69	5.87	459.6	2	2	0	7.7	286	7.026e+05
44 | 44	>sp|P63104|1433Z_HUMAN 14-3-3 protein zeta/delta OS=Homo sapiens OX=9606 GN=YWHAZ PE=1 SV=1	7.66	6.79	567.3	5	3	1	14.7	245	1.423e+06
45 | 45	>sp|P06733|ENOA_HUMAN Alpha-enolase OS=Homo sapiens OX=9606 GN=ENO1 PE=1 SV=2	7.49	3.93	492	2	2	1	4.4	434	1.449e+06
46 | 46	>sp|Q9Y490|TLN1_HUMAN Talin-1 OS=Homo sapiens OX=9606 GN=TLN1 PE=1 SV=3	7.14	6.23	448.3	3	3	0	2.4	2541	3.993e+05
47 | 47	>sp|P62987|RL40_HUMAN Ubiquitin-60S ribosomal protein L40 OS=Homo sapiens OX=9606 GN=UBA52 PE=1 SV=2	6.81	6.81	580.5	1	1	0	7	128	1.665e+06
48 | 48	>sp|P68366|TBA4A_HUMAN Tubulin alpha-4A chain OS=Homo sapiens OX=9606 GN=TUBA4A PE=1 SV=1	6.72	6.73	567.3	1	1	0	3.3	448	2.944e+05
49 | 49	>sp|Q13347|EIF3I_HUMAN Eukaryotic translation initiation factor 3 subunit I OS=Homo sapiens OX=9606 GN=EIF3I PE=1 SV=1	6.65	6.56	699.8	2	2	0	6.5	325	1.019e+06
50 | 50	>sp|P11142|HSP7C_HUMAN Heat shock cognate 71 kDa protein OS=Homo sapiens OX=9606 GN=HSPA8 PE=1 SV=1	6.57	6.51	389.4	4	3	1	6.5	646	1.860e+06
51 | 51	>sp|P02748|CO9_HUMAN Complement component C9 OS=Homo sapiens OX=9606 GN=C9 PE=1 SV=2	6.51	3.34	409.9	3	2	0	3.8	559	1.603e+06
52 | 52	>sp|P26373|RL13_HUMAN 60S ribosomal protein L13 OS=Homo sapiens OX=9606 GN=RPL13 PE=1 SV=4	6.42	5.7	487.3	2	2	0	9.5	211	6.518e+05
53 | 53	>sp|P02649|APOE_HUMAN Apolipoprotein E OS=Homo sapiens OX=9606 GN=APOE PE=1 SV=1	6.37	6.37	605.1	1	1	0	2.8	317	2.583e+06
54 | 54	>sp|P04075|ALDOA_HUMAN Fructose-bisphosphate aldolase A OS=Homo sapiens OX=9606 GN=ALDOA PE=1 SV=2	5.97	4.64	513.4	3	3	1	6.3	364	1.252e+06
55 | 55	>sp|P04004|VTNC_HUMAN Vitronectin OS=Homo sapiens OX=9606 GN=VTN PE=1 SV=1	5.83	5.81	491.9	2	1	0	3.1	478	4.174e+05
56 | 56	>sp|P07900|HS90A_HUMAN Heat shock protein HSP 90-alpha OS=Homo sapiens OX=9606 GN=HSP90AA1 PE=1 SV=5	5.76	3.99	500.7	6	3	0	4.5	732	1.920e+06
57 | 57	>sp|P38919|IF4A3_HUMAN Eukaryotic initiation factor 4A-III OS=Homo sapiens OX=9606 GN=EIF4A3 PE=1 SV=4	5.75	5.75	390.1	1	1	0	2.7	411	3.824e+05
58 | 58	>tr|H6VRG2|H6VRG2_HUMAN Keratin 1 OS=Homo sapiens OX=9606 GN=KRT1 PE=3 SV=1	5.48	5.44	569.1	3	2	1	1.9	644	3.573e+05
59 | 59	>sp|P07237|PDIA1_HUMAN Protein disulfide-isomerase OS=Homo sapiens OX=9606 GN=P4HB PE=1 SV=3	5.15	2.6	278.1	2	2	2	4.3	508	4.696e+05
60 | 60	>sp|P13667|PDIA4_HUMAN Protein disulfide-isomerase A4 OS=Homo sapiens OX=9606 GN=PDIA4 PE=1 SV=2	5.02	4.21	520	3	3	1	5.1	645	6.129e+05
61 | 61	>sp|P55058|PLTP_HUMAN Phospholipid transfer protein OS=Homo sapiens OX=9606 GN=PLTP PE=1 SV=1	5.02	4.98	519.4	4	1	0	2.2	493	2.705e+06
62 | 62	>sp|P62937|PPIA_HUMAN Peptidyl-prolyl cis-trans isomerase A OS=Homo sapiens OX=9606 GN=PPIA PE=1 SV=2	4.95	2.92	301.1	2	2	1	12.1	165	7.321e+05
63 | 63	>sp|P23396|RS3_HUMAN 40S ribosomal protein S3 OS=Homo sapiens OX=9606 GN=RPS3 PE=1 SV=2	4.81	4.81	555.9	1	1	0	5.3	243	4.098e+05
64 | 64	>sp|P55209|NP1L1_HUMAN Nucleosome assembly protein 1-like 1 OS=Homo sapiens OX=9606 GN=NAP1L1 PE=1 SV=1	4.8	4.78	321.5	2	1	0	4.3	391	3.734e+05
65 | 65	>sp|Q9BVA1|TBB2B_HUMAN Tubulin beta-2B chain OS=Homo sapiens OX=9606 GN=TUBB2B PE=1 SV=1	4.68	4.68	470.2	1	1	0	2.7	445	4.544e+05
66 | 66	>sp|P69905|HBA_HUMAN Hemoglobin subunit alpha OS=Homo sapiens OX=9606 GN=HBA1 PE=1 SV=2	4.44	2.85	388.6	5	2	1	11.3	142	2.456e+06
67 | 67	>sp|P02533|K1C14_HUMAN Keratin, type I cytoskeletal 14 OS=Homo sapiens OX=9606 GN=KRT14 PE=1 SV=4	4.37	3.52	300.6	2	2	0	5.9	472	5.884e+05
68 | 68	>sp|P45974|UBP5_HUMAN Ubiquitin carboxyl-terminal hydrolase 5 OS=Homo sapiens OX=9606 GN=USP5 PE=1 SV=2	4.31	4.31	379	1	1	0	1.2	858	2.605e+05
69 | 69	>sp|Q07954|LRP1_HUMAN Prolow-density lipoprotein receptor-related protein 1 OS=Homo sapiens OX=9606 GN=LRP1 PE=1 SV=2	4.25	3.41	488	3	3	1	0.7	4544	1.084e+06
70 | 70	>sp|Q8N884|CGAS_HUMAN Cyclic GMP-AMP synthase OS=Homo sapiens OX=9606 GN=CGAS PE=1 SV=2	4.25	4.21	460.6	3	1	0	1.9	522	1.240e+06
71 | 71	>sp|P06396|GELS_HUMAN Gelsolin OS=Homo sapiens OX=9606 GN=GSN PE=1 SV=1	4.24	4.24	516.8	1	1	0	1.2	782	8.703e+05
72 | 72	>sp|P49591|SYSC_HUMAN Serine--tRNA ligase, cytoplasmic OS=Homo sapiens OX=9606 GN=SARS PE=1 SV=3	4.24	4.24	345.9	1	1	0	2.7	514	4.786e+05
73 | 73	>sp|O60506|HNRPQ_HUMAN Heterogeneous nuclear ribonucleoprotein Q OS=Homo sapiens OX=9606 GN=SYNCRIP PE=1 SV=2	4.21	4.21	372.6	1	1	0	1.9	623	2.505e+05
74 | 74	>sp|P21741|MK_HUMAN Midkine OS=Homo sapiens OX=9606 GN=MDK PE=1 SV=1	4.09	4.09	360.1	1	1	0	7	143	4.383e+05
75 | 75	>sp|P07737|PROF1_HUMAN Profilin-1 OS=Homo sapiens OX=9606 GN=PFN1 PE=1 SV=2	4.06	4.06	384.7	1	1	1	10	140	1.174e+05
76 | 76	>sp|P09211|GSTP1_HUMAN Glutathione S-transferase P OS=Homo sapiens OX=9606 GN=GSTP1 PE=1 SV=2	4.06	4.06	359.4	1	1	0	4.8	210	2.105e+05
77 | 77	>sp|Q14974|IMB1_HUMAN Importin subunit beta-1 OS=Homo sapiens OX=9606 GN=KPNB1 PE=1 SV=2	4.04	4.04	393.5	1	1	0	1.4	876	7.755e+05
78 | 78	>sp|O14657|TOR1B_HUMAN Torsin-1B OS=Homo sapiens OX=9606 GN=TOR1B PE=1 SV=2	3.92	3.92	410.8	1	1	0	3.3	336	2.179e+05
79 | 79	>sp|P62917|RL8_HUMAN 60S ribosomal protein L8 OS=Homo sapiens OX=9606 GN=RPL8 PE=1 SV=2	3.85	3.85	486.4	1	1	0	4.3	257	8.177e+05
80 | 80	>sp|P09651|ROA1_HUMAN Heterogeneous nuclear ribonucleoprotein A1 OS=Homo sapiens OX=9606 GN=HNRNPA1 PE=1 SV=5	3.83	3.83	417.4	1	1	0	2.2	372	2.959e+05
81 | 81	>sp|P11021|BIP_HUMAN Endoplasmic reticulum chaperone BiP OS=Homo sapiens OX=9606 GN=HSPA5 PE=1 SV=2	3.83	3.65	241.8	2	2	0	4.4	654	3.049e+05
82 | 82	>sp|P23526|SAHH_HUMAN Adenosylhomocysteinase OS=Homo sapiens OX=9606 GN=AHCY PE=1 SV=4	3.81	2	247.3	2	2	0	5.6	432	3.420e+05
83 | 83	>sp|P46782|RS5_HUMAN 40S ribosomal protein S5 OS=Homo sapiens OX=9606 GN=RPS5 PE=1 SV=4	3.79	3.79	502.5	1	1	0	4.4	204	4.913e+05
84 | 84	>sp|P12004|PCNA_HUMAN Proliferating cell nuclear antigen OS=Homo sapiens OX=9606 GN=PCNA PE=1 SV=1	3.7	3.7	488	1	1	0	3.1	261	8.121e+05
85 | 85	>sp|P10809|CH60_HUMAN 60 kDa heat shock protein, mitochondrial OS=Homo sapiens OX=9606 GN=HSPD1 PE=1 SV=2	3.6	3.6	335.5	1	1	0	2.1	573	3.259e+05
86 | 86	>sp|P28066|PSA5_HUMAN Proteasome subunit alpha type-5 OS=Homo sapiens OX=9606 GN=PSMA5 PE=1 SV=3	3.59	3.59	342.5	1	1	0	4.1	241	1.761e+05
87 | 87	>sp|P61313|RL15_HUMAN 60S ribosomal protein L15 OS=Homo sapiens OX=9606 GN=RPL15 PE=1 SV=2	3.53	2.49	479.7	2	2	1	7.8	204	1.170e+06
88 | 88	>sp|P16870|CBPE_HUMAN Carboxypeptidase E OS=Homo sapiens OX=9606 GN=CPE PE=1 SV=1	3.47	3.47	320.6	1	1	0	2.1	476	3.196e+05
89 | 89	>sp|P40925|MDHC_HUMAN Malate dehydrogenase, cytoplasmic OS=Homo sapiens OX=9606 GN=MDH1 PE=1 SV=4	3.43	3.43	315.3	1	1	0	3	334	1.303e+05
90 | 90	>sp|P14314|GLU2B_HUMAN Glucosidase 2 subunit beta OS=Homo sapiens OX=9606 GN=PRKCSH PE=1 SV=2	3.4	3.4	336.2	1	1	1	2.1	528	1.791e+05
91 | 91	>sp|Q9NUQ3|TXLNG_HUMAN Gamma-taxilin OS=Homo sapiens OX=9606 GN=TXLNG PE=1 SV=2	3.39	3.39	484.1	1	1	1	1.9	528	2.306e+05
92 | 92	>sp|P84098|RL19_HUMAN 60S ribosomal protein L19 OS=Homo sapiens OX=9606 GN=RPL19 PE=1 SV=1	3.28	3.28	393	1	1	0	4.6	196	3.056e+05
93 | 93	>sp|P62263|RS14_HUMAN 40S ribosomal protein S14 OS=Homo sapiens OX=9606 GN=RPS14 PE=1 SV=3	3.17	3.17	309.7	1	1	0	7.3	151	3.628e+05
94 | 94	>sp|P04792|HSPB1_HUMAN Heat shock protein beta-1 OS=Homo sapiens OX=9606 GN=HSPB1 PE=1 SV=2	3.13	3.13	318	1	1	0	4.9	205	9.277e+04
95 | 95	>sp|B9A064|IGLL5_HUMAN Immunoglobulin lambda-like polypeptide 5 OS=Homo sapiens OX=9606 GN=IGLL5 PE=2 SV=2	3.13	3.13	464.4	1	1	0	3.7	214	1.231e+06
96 | 96	>Reverse >sp|O43513|MED7_HUMAN Mediator of RNA polymerase II transcription subunit 7 OS=Homo sapiens OX=9606 GN=MED7 PE=1 SV=1	3.1	1.25	344.5	9	4	3	3.9	233	1.004e+07
97 | 97	>sp|P08962|CD63_HUMAN CD63 antigen OS=Homo sapiens OX=9606 GN=CD63 PE=1 SV=2	3.09	3.09	269.9	1	1	1	4.2	238	2.136e+05
98 | 98	>sp|P22626|ROA2_HUMAN Heterogeneous nuclear ribonucleoproteins A2/B1 OS=Homo sapiens OX=9606 GN=HNRNPA2B1 PE=1 SV=2	3.07	3.04	383.1	2	2	1	9.9	353	6.776e+05
99 | 99	>Reverse >sp|Q92953|KCNB2_HUMAN Potassium voltage-gated channel subfamily B member 2 OS=Homo sapiens OX=9606 GN=KCNB2 PE=2 SV=2	2.96	2.94	268.7	2	1	1	1.3	911	7.463e+05
100 | 100	>sp|Q06033|ITIH3_HUMAN Inter-alpha-trypsin inhibitor heavy chain H3 OS=Homo sapiens OX=9606 GN=ITIH3 PE=1 SV=2	2.9	2.87	284.4	3	1	1	1.1	890	5.580e+05
101 | 101	>Reverse >sp|A6NK89|RASFA_HUMAN Ras association domain-containing protein 10 OS=Homo sapiens OX=9606 GN=RASSF10 PE=2 SV=3	2.89	2.89	380.5	1	1	0	1.8	507	5.820e+05
102 | 102	>Reverse >sp|A6NFC9|OR2W5_HUMAN Putative olfactory receptor 2W5 OS=Homo sapiens OX=9606 GN=OR2W5 PE=5 SV=1	2.87	2.79	387.2	5	1	0	3.4	320	1.043e+06
103 | 103	>sp|Q9BXJ9|NAA15_HUMAN N-alpha-acetyltransferase 15, NatA auxiliary subunit OS=Homo sapiens OX=9606 GN=NAA15 PE=1 SV=1	2.81	2.81	355.8	1	1	0	1	866	1.756e+05
104 | 104	>sp|Q14240|IF4A2_HUMAN Eukaryotic initiation factor 4A-II OS=Homo sapiens OX=9606 GN=EIF4A2 PE=1 SV=2	2.8	2.8	297	1	1	0	2.5	407	1.298e+05
105 | 105	>sp|P62826|RAN_HUMAN GTP-binding nuclear protein Ran OS=Homo sapiens OX=9606 GN=RAN PE=1 SV=3	2.8	2.8	426.8	1	1	0	5.1	216	5.223e+05
106 | 106	>Reverse >tr|A0A2P9AH94|A0A2P9AH94_HUMAN Diguanylate cyclase/phosphodiesterase with PAS/PAC sensor(S) OS=Homo sapiens OX=9606 GN=BQ8482_150087 PE=4 SV=1	2.76	2.76	505.3	1	1	1	1.3	749	8.275e+05
107 | 107	>sp|P02545|LMNA_HUMAN Prelamin-A/C OS=Homo sapiens OX=9606 GN=LMNA PE=1 SV=1	2.71	2.57	294.7	2	2	0	2.6	664	5.853e+05
108 | 108	>sp|Q01130|SRSF2_HUMAN Serine/arginine-rich splicing factor 2 OS=Homo sapiens OX=9606 GN=SRSF2 PE=1 SV=4	2.71	2.71	275.5	1	1	0	3.6	221	4.155e+05
109 | 109	>sp|P01024|CO3_HUMAN Complement C3 OS=Homo sapiens OX=9606 GN=C3 PE=1 SV=2	2.69	2.69	372.4	1	1	0	0.5	1663	1.845e+05
110 | 110	>sp|P80723|BASP1_HUMAN Brain acid soluble protein 1 OS=Homo sapiens OX=9606 GN=BASP1 PE=1 SV=2	2.69	2.69	229.8	1	1	0	6.2	227	4.289e+05
111 | 111	>sp|H7BZ55|CRCC2_HUMAN Putative ciliary rootlet coiled-coil protein 2 OS=Homo sapiens OX=9606 GN=CROCC2 PE=5 SV=3	2.68	2.68	426.5	1	1	0	0.5	1655	7.897e+05
112 | 112	>sp|Q9Y4L1|HYOU1_HUMAN Hypoxia up-regulated protein 1 OS=Homo sapiens OX=9606 GN=HYOU1 PE=1 SV=1	2.64	2.64	419.6	1	1	0	0.9	999	2.225e+05
113 | 113	>sp|Q14166|TTL12_HUMAN Tubulin--tyrosine ligase-like protein 12 OS=Homo sapiens OX=9606 GN=TTLL12 PE=1 SV=2	2.63	2.63	478	1	1	0	1.6	644	5.702e+05
114 | 114	>sp|P02751|FINC_HUMAN Fibronectin OS=Homo sapiens OX=9606 GN=FN1 PE=1 SV=4	2.62	2.37	382	4	2	1	0.8	2386	6.279e+05
115 | 115	>sp|P01008|ANT3_HUMAN Antithrombin-III OS=Homo sapiens OX=9606 GN=SERPINC1 PE=1 SV=1	2.51	2.49	433.6	3	1	0	1.9	464	2.025e+06
116 | 116	>sp|Q8TF72|SHRM3_HUMAN Protein Shroom3 OS=Homo sapiens OX=9606 GN=SHROOM3 PE=1 SV=2	2.5	2.49	537.3	2	2	1	1.2	1996	9.217e+05
117 | 117	>sp|P21333|FLNA_HUMAN Filamin-A OS=Homo sapiens OX=9606 GN=FLNA PE=1 SV=4	2.49	1.44	338.8	3	2	0	0.7	2647	1.210e+06
118 | 118	>sp|Q16695|H31T_HUMAN Histone H3.1t OS=Homo sapiens OX=9606 GN=HIST3H3 PE=1 SV=3	2.41	2.41	516.3	1	1	0	5.1	136	1.833e+06
119 | 119	>sp|P04259|K2C6B_HUMAN Keratin, type II cytoskeletal 6B OS=Homo sapiens OX=9606 GN=KRT6B PE=1 SV=5	2.37	2.37	271.1	1	1	0	1.8	564	1.256e+05
120 | 120	>sp|P42677|RS27_HUMAN 40S ribosomal protein S27 OS=Homo sapiens OX=9606 GN=RPS27 PE=1 SV=3	2.35	2.35	387.1	1	1	0	9.5	84	5.045e+05
121 | 121	>sp|P01861|IGHG4_HUMAN Immunoglobulin heavy constant gamma 4 OS=Homo sapiens OX=9606 GN=IGHG4 PE=1 SV=1	2.32	2.29	361.5	3	2	1	8	327	7.196e+05
122 | 122	>sp|P31946|1433B_HUMAN 14-3-3 protein beta/alpha OS=Homo sapiens OX=9606 GN=YWHAB PE=1 SV=3	2.18	2.18	348.8	1	1	0	4.5	246	1.412e+05
123 | 123	>tr|A0A2P9APT0|A0A2P9APT0_HUMAN Uncharacterized protein OS=Homo sapiens OX=9606 GN=BQ8482_340069 PE=4 SV=1	2.15	1.11	266.4	5	3	3	3	297	3.871e+06
124 | 124	>sp|Q14697|GANAB_HUMAN Neutral alpha-glucosidase AB OS=Homo sapiens OX=9606 GN=GANAB PE=1 SV=3	2.14	1.43	475.7	2	2	0	1.4	944	1.341e+06
125 | 125	>sp|P62899|RL31_HUMAN 60S ribosomal protein L31 OS=Homo sapiens OX=9606 GN=RPL31 PE=1 SV=1	2.1	2.1	344.6	1	1	0	7.2	125	2.653e+05
126 | 126	>sp|O75718|CRTAP_HUMAN Cartilage-associated protein OS=Homo sapiens OX=9606 GN=CRTAP PE=1 SV=1	2.06	2.06	408.8	1	1	0	2	401	5.551e+05
127 | 127	>tr|A0A2P9AWU7|A0A2P9AWU7_HUMAN Putative electron transfer protein OS=Homo sapiens OX=9606 GN=BQ8482_90027 PE=4 SV=1	1.96	1.85	382	8	1	1	1.8	709	6.035e+06
128 | 128	>sp|P34897|GLYM_HUMAN Serine hydroxymethyltransferase, mitochondrial OS=Homo sapiens OX=9606 GN=SHMT2 PE=1 SV=3	1.95	1.95	346.5	1	1	0	1.8	504	1.977e+05
129 | 129	>sp|P11217|PYGM_HUMAN Glycogen phosphorylase, muscle form OS=Homo sapiens OX=9606 GN=PYGM PE=1 SV=6	1.95	1.95	369.4	1	1	0	1	842	5.332e+05
130 | 130	>sp|Q8N201|INT1_HUMAN Integrator complex subunit 1 OS=Homo sapiens OX=9606 GN=INTS1 PE=1 SV=2	1.89	1.8	430.4	6	1	0	0.3	2190	1.995e+06
131 | 131	>sp|Q9H173|SIL1_HUMAN Nucleotide exchange factor SIL1 OS=Homo sapiens OX=9606 GN=SIL1 PE=1 SV=1	1.88	1.88	364.5	1	1	0	1.7	461	4.142e+05
132 | 132	>Reverse >sp|P25445|TNR6_HUMAN Tumor necrosis factor receptor superfamily member 6 OS=Homo sapiens OX=9606 GN=FAS PE=1 SV=1	1.85	1.82	265.4	5	3	3	3.6	335	3.850e+06
133 | 133	>sp|P40926|MDHM_HUMAN Malate dehydrogenase, mitochondrial OS=Homo sapiens OX=9606 GN=MDH2 PE=1 SV=3	1.82	1.82	414.3	1	1	0	2.7	338	2.347e+05
134 | 134	>sp|P37802|TAGL2_HUMAN Transgelin-2 OS=Homo sapiens OX=9606 GN=TAGLN2 PE=1 SV=3	1.82	1.81	239.6	2	2	1	10.1	199	4.005e+05
135 | 135	>sp|P14868|SYDC_HUMAN Aspartate--tRNA ligase, cytoplasmic OS=Homo sapiens OX=9606 GN=DARS PE=1 SV=2	1.76	1.74	355.2	2	1	0	2	501	5.099e+05
136 | 136	>sp|P09874|PARP1_HUMAN Poly [ADP-ribose] polymerase 1 OS=Homo sapiens OX=9606 GN=PARP1 PE=1 SV=4	1.76	1.74	239.4	2	2	1	2.2	1014	6.994e+06
137 | 137	>sp|P62316|SMD2_HUMAN Small nuclear ribonucleoprotein Sm D2 OS=Homo sapiens OX=9606 GN=SNRPD2 PE=1 SV=1	1.74	1.74	234	1	1	0	8.5	118	9.357e+04
138 | 138	>tr|L0R5A1|L0R5A1_HUMAN Alternative protein CSF2RB OS=Homo sapiens OX=9606 GN=CSF2RB PE=4 SV=1	1.71	1.65	445.6	4	1	0	7.4	108	5.524e+07
139 | 139	>sp|P04003|C4BPA_HUMAN C4b-binding protein alpha chain OS=Homo sapiens OX=9606 GN=C4BPA PE=1 SV=2	1.69	1.7	291.4	1	1	0	1.3	597	2.429e+05
140 | 140	>Reverse >tr|Q96N33|Q96N33_HUMAN HCG1815013, isoform CRA_a OS=Homo sapiens OX=9606 GN=hCG_1815013 PE=2 SV=1	1.69	1.69	368.4	1	1	0	5.8	154	2.973e+06
141 | 141	>sp|P25205|MCM3_HUMAN DNA replication licensing factor MCM3 OS=Homo sapiens OX=9606 GN=MCM3 PE=1 SV=3	1.67	1.68	234.6	1	1	0	1.1	808	1.244e+05
142 | 142	>sp|P33908|MA1A1_HUMAN Mannosyl-oligosaccharide 1,2-alpha-mannosidase IA OS=Homo sapiens OX=9606 GN=MAN1A1 PE=1 SV=3	1.64	1.64	161.6	1	1	0	2.5	653	2.424e+05
143 | 143	>sp|Q08211|DHX9_HUMAN ATP-dependent RNA helicase A OS=Homo sapiens OX=9606 GN=DHX9 PE=1 SV=4	1.64	1.64	460.3	1	1	0	0.7	1270	4.704e+05
144 | 144	>sp|P42766|RL35_HUMAN 60S ribosomal protein L35 OS=Homo sapiens OX=9606 GN=RPL35 PE=1 SV=2	1.58	1.58	222.5	1	1	0	8.1	123	1.168e+05
145 | 145	>sp|Q8IXT5|RB12B_HUMAN RNA-binding protein 12B OS=Homo sapiens OX=9606 GN=RBM12B PE=1 SV=2	1.55	1.55	288.9	1	1	1	1	1001	2.225e+05
146 | 146	>Reverse >tr|B4DGA4|B4DGA4_HUMAN cDNA FLJ59237, highly similar to Interleukin-12 receptor beta-2 chain OS=Homo sapiens OX=9606 PE=2 SV=1	1.5	1.5	489.1	1	1	0	1.1	659	1.075e+06
147 | 147	>sp|Q5SYE7|NHSL1_HUMAN NHS-like protein 1 OS=Homo sapiens OX=9606 GN=NHSL1 PE=1 SV=2	1.49	1.5	262.8	1	1	1	0.6	1610	1.118e+06
148 | 148	>Reverse >sp|Q2M3C6|TM266_HUMAN Transmembrane protein 266 OS=Homo sapiens OX=9606 GN=TMEM266 PE=2 SV=2	1.44	1.4	333.1	4	1	0	1.7	531	5.245e+06
149 | 149	>tr|A0A2R8Y4Y8|A0A2R8Y4Y8_HUMAN Uncharacterized protein OS=Homo sapiens OX=9606 PE=4 SV=1	1.41	1.41	442.5	1	1	0	4.4	160	1.302e+06
150 | 150	>sp|Q562R1|ACTBL_HUMAN Beta-actin-like protein 2 OS=Homo sapiens OX=9606 GN=ACTBL2 PE=1 SV=2	1.4	1.3	359.2	2	2	1	7.4	376	6.465e+05
151 | 151	>sp|P63151|2ABA_HUMAN Serine/threonine-protein phosphatase 2A 55 kDa regulatory subunit B alpha isoform OS=Homo sapiens OX=9606 GN=PPP2R2A PE=1 SV=1	1.28	1.28	391.9	1	1	0	1.8	447	4.600e+05
152 | 152	>sp|Q08170|SRSF4_HUMAN Serine/arginine-rich splicing factor 4 OS=Homo sapiens OX=9606 GN=SRSF4 PE=1 SV=2	1.26	1.26	341.4	1	1	0	1.8	494	3.640e+05
153 | 153	>sp|O00712|NFIB_HUMAN Nuclear factor 1 B-type OS=Homo sapiens OX=9606 GN=NFIB PE=1 SV=2	1.26	1.12	391.6	8	1	0	2.4	420	5.627e+07
154 | 154	>sp|Q13291|SLAF1_HUMAN Signaling lymphocytic activation molecule OS=Homo sapiens OX=9606 GN=SLAMF1 PE=1 SV=1	1.23	1.23	290.8	1	1	0	2.7	335	3.203e+05
155 | 155	>sp|P08758|ANXA5_HUMAN Annexin A5 OS=Homo sapiens OX=9606 GN=ANXA5 PE=1 SV=2	1.22	1.2	256.2	2	1	0	2.8	320	2.674e+05
156 | 156	>sp|P28482|MK01_HUMAN Mitogen-activated protein kinase 1 OS=Homo sapiens OX=9606 GN=MAPK1 PE=1 SV=3	1.18	1.18	304.8	1	1	0	2.5	360	2.643e+05
157 | 157	>Reverse >tr|B8ZZI4|B8ZZI4_HUMAN Coiled-coil domain-containing protein 150 OS=Homo sapiens OX=9606 GN=CCDC150 PE=1 SV=1	1.13	1.13	370.2	2	2	2	3.9	588	3.281e+05
158 | 158	>sp|Q76LX8|ATS13_HUMAN A disintegrin and metalloproteinase with thrombospondin motifs 13 OS=Homo sapiens OX=9606 GN=ADAMTS13 PE=1 SV=1	1.1	1.1	330.2	1	1	0	0.6	1427	2.258e+05
159 | 159	>tr|A0A2P9AWP3|A0A2P9AWP3_HUMAN 5-methyltetrahydrofolate--homocysteine methyltransferase OS=Homo sapiens OX=9606 GN=BQ8482_90005 PE=4 SV=1	1.04	0.87	427.6	10	1	1	4.7	232	1.273e+07
160 | 160	>sp|O14523|C2C2L_HUMAN Phospholipid transfer protein C2CD2L OS=Homo sapiens OX=9606 GN=C2CD2L PE=1 SV=3	1.03	1	384	3	1	0	1.4	706	7.917e+06
161 | 161	>tr|A1L1A2|A1L1A2_HUMAN Uncharacterized protein (Fragment) OS=Homo sapiens OX=9606 PE=2 SV=1	1.03	0.95	366.8	5	1	0	14.5	69	2.515e+06
162 | 162	>Reverse >sp|Q96GQ7|DDX27_HUMAN Probable ATP-dependent RNA helicase DDX27 OS=Homo sapiens OX=9606 GN=DDX27 PE=1 SV=2	1.02	1	401.8	2	1	0	1.1	796	1.590e+06
163 | 163	>sp|P24821|TENA_HUMAN Tenascin OS=Homo sapiens OX=9606 GN=TNC PE=1 SV=3	1.02	0.96	357.2	4	1	0	0.4	2201	1.462e+06
164 | 164	>Reverse >sp|Q9UP79|ATS8_HUMAN A disintegrin and metalloproteinase with thrombospondin motifs 8 OS=Homo sapiens OX=9606 GN=ADAMTS8 PE=2 SV=2	0.97	0.51	57.3	2	2	2	2.7	889	1.775e+06
165 | 165	>sp|Q13474|DRP2_HUMAN Dystrophin-related protein 2 OS=Homo sapiens OX=9606 GN=DRP2 PE=2 SV=2	0.94	0.73	142.9	6	6	6	1.6	957	5.667e+06
166 | 166	>Reverse >sp|Q11203|SIAT6_HUMAN CMP-N-acetylneuraminate-beta-1,4-galactoside alpha-2,3-sialyltransferase OS=Homo sapiens OX=9606 GN=ST3GAL3 PE=1 SV=1	0.93	0.85	247.4	2	2	1	2.4	375	1.300e+06
167 | 167	>sp|Q9NQ38|ISK5_HUMAN Serine protease inhibitor Kazal-type 5 OS=Homo sapiens OX=9606 GN=SPINK5 PE=1 SV=2	0.93	0.91	335.4	2	1	1	0.8	1064	1.407e+06
168 | 168	>sp|Q86YS7|C2CD5_HUMAN C2 domain-containing protein 5 OS=Homo sapiens OX=9606 GN=C2CD5 PE=1 SV=1	0.92	0.83	238	4	2	2	0.8	1000	2.327e+06
169 | 169	>tr|Q5TFA5|Q5TFA5_HUMAN Glycoprotein integral membrane protein 1 (Fragment) OS=Homo sapiens OX=9606 GN=GINM1 PE=1 SV=1	0.88	0.84	426.3	3	1	0	8.8	125	7.219e+06
170 | 170	>Reverse >sp|Q5TBA9|FRY_HUMAN Protein furry homolog OS=Homo sapiens OX=9606 GN=FRY PE=1 SV=1	0.86	0.86	247.2	2	2	1	0.4	3013	1.609e+06
171 | 171	>tr|A0A2P9AAT8|A0A2P9AAT8_HUMAN Uncharacterized protein OS=Homo sapiens OX=9606 GN=BQ8482_110182 PE=4 SV=1	0.86	0.86	494.7	1	1	0	11.9	67	1.463e+06
172 | 172	>Reverse >sp|Q8WXI7|MUC16_HUMAN Mucin-16 OS=Homo sapiens OX=9606 GN=MUC16 PE=1 SV=3	0.86	0.88	321.6	2	2	2	0.2	14507	1.239e+06
173 | 173	>sp|P09382|LEG1_HUMAN Galectin-1 OS=Homo sapiens OX=9606 GN=LGALS1 PE=1 SV=2	0.86	0.86	302.6	1	1	0	5.9	135	4.657e+05
174 | 174	>sp|Q9GZU5|NYX_HUMAN Nyctalopin OS=Homo sapiens OX=9606 GN=NYX PE=1 SV=1	0.85	0.85	324.5	1	1	0	1.9	481	6.371e+05
175 | 175	>sp|Q2NL82|TSR1_HUMAN Pre-rRNA-processing protein TSR1 homolog OS=Homo sapiens OX=9606 GN=TSR1 PE=1 SV=1	0.84	0.74	370.5	6	1	0	1.1	804	3.470e+06
176 | 176	>Reverse >sp|P15144|AMPN_HUMAN Aminopeptidase N OS=Homo sapiens OX=9606 GN=ANPEP PE=1 SV=4	0.84	0.84	286.4	1	1	0	0.9	967	4.553e+05
177 | 177	>Reverse >sp|Q96RU2|UBP28_HUMAN Ubiquitin carboxyl-terminal hydrolase 28 OS=Homo sapiens OX=9606 GN=USP28 PE=1 SV=1	0.83	0.84	63.6	1	1	1	2.3	1077	2.113e+05
178 | 178	>sp|Q5XG92|EST4A_HUMAN Carboxylesterase 4A OS=Homo sapiens OX=9606 GN=CES4A PE=2 SV=2	0.82	0.8	195.9	2	1	0	2.3	561	1.052e+06
179 | 179	>sp|P35637|FUS_HUMAN RNA-binding protein FUS OS=Homo sapiens OX=9606 GN=FUS PE=1 SV=1	0.79	0.8	182.1	1	1	0	2.7	526	1.520e+05
180 | 180	>Reverse >tr|Q4GG69|Q4GG69_HUMAN NADH-ubiquinone oxidoreductase chain 4 OS=Homo sapiens OX=9606 GN=NADH4 PE=3 SV=1	0.79	0.8	385.3	1	1	0	2	458	9.223e+05
181 | 181	>sp|Q9BZ29|DOCK9_HUMAN Dedicator of cytokinesis protein 9 OS=Homo sapiens OX=9606 GN=DOCK9 PE=1 SV=2	0.78	0.73	285.8	4	1	0	0.6	2069	5.237e+06
182 | 182	>sp|P61604|CH10_HUMAN 10 kDa heat shock protein, mitochondrial OS=Homo sapiens OX=9606 GN=HSPE1 PE=1 SV=2	0.78	0.78	247.6	1	1	0	9.8	102	1.868e+05
183 | 183	>tr|Q96DQ4|Q96DQ4_HUMAN cDNA FLJ30634 fis, clone CTONG2002453 OS=Homo sapiens OX=9606 PE=2 SV=1	0.77	0.75	330.6	3	1	0	5.7	122	2.311e+06
184 | 184	>sp|P17844|DDX5_HUMAN Probable ATP-dependent RNA helicase DDX5 OS=Homo sapiens OX=9606 GN=DDX5 PE=1 SV=1	0.77	0.77	209.9	1	1	0	1.6	614	1.439e+05
185 | 185	>sp|P82094|TMF1_HUMAN TATA element modulatory factor OS=Homo sapiens OX=9606 GN=TMF1 PE=1 SV=2	0.77	0.75	415.6	2	1	0	0.7	1093	1.410e+06
186 | 186	>sp|Q99623|PHB2_HUMAN Prohibitin-2 OS=Homo sapiens OX=9606 GN=PHB2 PE=1 SV=2	0.77	0.77	298.8	1	1	0	2.7	299	2.660e+05
187 | 187	>sp|O00148|DX39A_HUMAN ATP-dependent RNA helicase DDX39A OS=Homo sapiens OX=9606 GN=DDX39A PE=1 SV=2	0.76	0.76	345	1	1	0	1.6	427	4.627e+05
188 | 188	>sp|Q8TDD2|SP7_HUMAN Transcription factor Sp7 OS=Homo sapiens OX=9606 GN=SP7 PE=1 SV=1	0.75	0.75	360.4	2	1	0	2.6	431	1.246e+06
189 | 189	>sp|P32119|PRDX2_HUMAN Peroxiredoxin-2 OS=Homo sapiens OX=9606 GN=PRDX2 PE=1 SV=5	0.74	0.74	253.7	1	1	0	5.1	198	2.610e+05
190 | 190	>sp|Q96QK1|VPS35_HUMAN Vacuolar protein sorting-associated protein 35 OS=Homo sapiens OX=9606 GN=VPS35 PE=1 SV=2	0.74	0.74	194.7	1	1	0	1.9	796	8.560e+04
191 | 191	>sp|P31040|SDHA_HUMAN Succinate dehydrogenase [ubiquinone] flavoprotein subunit, mitochondrial OS=Homo sapiens OX=9606 GN=SDHA PE=1 SV=2	0.72	0.72	216.2	1	1	0	2	664	1.230e+05
192 | 192	>sp|P54886|P5CS_HUMAN Delta-1-pyrroline-5-carboxylate synthase OS=Homo sapiens OX=9606 GN=ALDH18A1 PE=1 SV=2	0.71	0.71	394.2	1	1	0	1	795	2.222e+06
193 | 193	>tr|A0A2P9AC39|A0A2P9AC39_HUMAN ATP-dependent RNA helicase HrpB OS=Homo sapiens OX=9606 GN=hrpB PE=4 SV=1	0.7	0.71	316.7	1	1	0	1	879	2.032e+05
194 | 194	>sp|Q9NPG4|PCD12_HUMAN Protocadherin-12 OS=Homo sapiens OX=9606 GN=PCDH12 PE=1 SV=1	0.57	0.57	68.8	1	1	1	1.9	1184	1.554e+05
195 | 195	>Reverse >sp|P29353|SHC1_HUMAN SHC-transforming protein 1 OS=Homo sapiens OX=9606 GN=SHC1 PE=1 SV=4	0.56	0.15	378.4	23	1	0	1.4	583	1.303e+08
196 | 196	>Reverse >sp|Q86UY6|NAA40_HUMAN N-alpha-acetyltransferase 40 OS=Homo sapiens OX=9606 GN=NAA40 PE=1 SV=1	0.55	0.45	301.4	6	1	0	5.1	237	3.616e+06
