## Supplementary Table 5 for "Identification of a short, single site matriglycan that maintains neuromuscular function in the mouse"

### Sheet: AAV
AAV T315A/T317A						AAV T377A/T379A						Paired	Two-sample equal variance (homoscedastic)	Two-sample unequal variance (heteroscedastic)
1668-1 R	1668-1 L	1668-2 R	1668-2 L	1668-3 R	1668-3 L	1642-1 R	1642-1 L	1644-2 R	1644-2 L	1644-3 R	1644-3 L
100	100	100	100	100	100	100	100	100	100	100	100
78.3952	64.3989	94.8823	88.8927	86.9269	93.4109	97.5335	96.9114	93.7215	93.9881	93.7215	93.9881	0.0505371	0.10364	0.0745373
60.8112	49.8302	84.9443	70.1255	66.1157	81.3723	89.9742	87.2885	81.6557	79.1969	81.6557	79.1969	0.0293995	0.0877571	0.0431752
48.3104	43.4163	72.3623	57.9317	52.712	66.9221	82.3214	79.4222	71.1974	66.9891	71.1974	66.9891	0.0117612	0.0603505	0.015194
43.5176	37.4535	62.0561	48.8563	44.7465	58.0592	75.6868	72.1836	63.5252	59.2638	63.5252	59.2638	0.00583898	0.0406341	0.00664651
39.054	35.3498	54.7209	44.9134	39.2483	50.4498	67.4279	66.1183	55.6838	52.8325	55.6838	52.8325	0.00521704	0.0405671	0.00534178
36.6554	32.9056	49.117	40.5094	35.3917	45.0083	62.0631	61.3471	50.3969	47.1602	50.3969	47.1602	0.00575936	0.0407899	0.00584561
33.8025	30.754	44.86	36.9844	32.9046	39.8838	56.7902	56.711	45.0213	43.237	45.0213	43.237	0.00618251	0.0415605	0.00667237
29.8476	27.9738	40.503	34.4371	29.7841	34.7931	51.8253	52.4131	40.6037	39.2316	40.6037	39.2316	0.00607239	0.0420865	0.00692601
42.2089	43.1204	45.8091	41.164	35.3687	39.1393	56.8824	55.2636	47.4092	43.2969	47.4092	43.2969	0.0194467	0.0216349	0.0231339
49.962	52.55	49.3723	44.8433	39.7685	42.5909	58.6046	56.3288	50.811	45.107	50.811	45.107	0.159087	0.0460042	0.159588
50.8783	53.7251	50.464	46.0715	40.7146	43.9821	57.3928	56.5108	51.6937	45.6683	51.6937	45.6683	0.215176	0.0781589	0.215211
53.1438	54.1007	50.9451	46.7261	42.7074	44.027	58.1956	56.2174	52.6047	46.3864	52.6047	46.3864	0.245354	0.0651562	0.245364
Paxcre fDG DAG4x WT									Paxcre fDG DAG4x HETs									Paired	Two-sample equal variance (homoscedastic)	Two-sample unequal variance (heteroscedastic)
100	100	100	100	100	100	100	100	100	100	100	100	100	100	100	100	100	100
99.3425	97.2954	93.4945	95.0444	98.5598	97.6427	97.3042	98.4618	101.779	75.1539	85.306	65.3875	68.9305	66.1339	82.1351	65.547	87.9495	86.4622	5.95924e-05	6.52472e-06	0.000104808
95.7491	91.6422	87.8321	89.0868	94.9865	93.7896	92.6634	93.432	96.5708	56.69	60.0331	43.2591	42.7303	47.1841	48.0924	38.1855	60.9896	61.0515	2.04832e-07	3.82571e-10	1.31127e-07
92.3359	86.4778	84.2003	83.3695	91.1258	89.6066	87.6886	88.8844	91.4845	47.348	49	34.5366	38.4717	40.3883	37.5493	27.3787	47.3405	50.0654	3.54057e-08	1.19038e-11	4.5939e-09
88.2377	82.3967	80.6492	78.9324	87.3375	85.3549	82.8506	84.2836	86.0068	41.7961	43.4926	34.7517	37.6867	37.5827	36.7294	24.4468	41.5922	43.4233	1.0483e-08	5.91784e-13	9.68768e-11
84.6413	78.7534	77.4173	75.1357	83.846	81.1193	78.1108	80.1221	80.9784	38.6964	39.6361	35.7542	36.9718	34.8551	35.7027	24.7032	36.3783	39.4022	3.42797e-09	4.27476e-14	6.50888e-13
81.9801	75.3446	74.7212	72.1017	80.09	77.2742	73.6581	75.8229	76.8031	35.4755	37.0241	35.3	34.5137	33.0657	34.7187	22.9422	34.0584	36.0767	2.27078e-09	3.71549e-14	2.29193e-13
78.2721	71.9584	73.066	69.0584	77.4734	73.9687	69.8735	72.5523	73.4234	33.2249	34.2334	34.0905	33.6651	30.5999	32.1831	23.4238	30.8439	33.3182	1.14249e-09	7.35872e-15	9.35369e-15
74.7349	68.635	70.7632	65.7188	74.139	70.3179	66.6129	69.3996	70.1417	30.4365	30.5387	32.342	31.1818	29.0179	31.024	22.8599	28.5967	30.7872	4.62731e-10	2.10212e-15	2.44267e-15
76.2363	69.582	69.6406	65.3898	78.214	73.1112	68.1124	71.0747	71.0921	39.7746	36.1919	35.3373	39.7102	34.0265	39.9971	34.2199	34.9902	37.8624	2.20818e-08	2.01483e-13	6.38118e-12
74.6342	68.6452	68.6506	65.4025	78.2736	72.6982	66.6796	70.9292	70.1073	46.1606	38.5286	37.0964	41.8347	35.7157	43.7539	36.5272	35.4963	39.2849	9.74618e-08	1.14156e-11	1.22691e-11
74.0969	67.8428	68.3473	65.0464	76.7208	70.8598	62.6677	70.0363	68.7334	47.5495	39.0691	37.7377	43.3481	38.0763	46.0833	35.9303	36.6347	40.0455	1.18963e-07	1.31872e-10	1.32658e-10
73.3391	67.1567	67.9125	64.4242	75.6403	68.734	59.1544	69.4339	67.6372	47.6426	39.8478	38.7879	43.8813	38.9456	46.8752	36.2776	37.724	40.6304	2.46431e-07	6.59419e-10	9.19195e-10
Uninjected						CMVCre injected				Paired	Two-sample equal variance (homoscedastic)	Two-sample unequal variance (heteroscedastic)
100	100	100	100	100		100	100	100	100
94.3548	100.864	99.0032	98.6241	99.52		88.9604	96.0716	86.6826	80.9821	Different sample number	0.0111254	0.0391368
88.3782	93.8409	93.9591	92.154	94.6833		64.8203	80.2179	52.4434	59.2264		0.0011103	0.0153265
82.8104	87.5001	87.464	84.7727	87.8808		53.4387	65.6626	32.5153	39.3513		0.000650831	0.013072
77.9717	80.7972	82.1296	77.5176	80.2907		48.4376	53.3434	27.9347	27.6574		0.000270089	0.00867384
73.5605	75.0879	76.7905	70.7326	73.0761		43.456	45.1479	27.6238	23.9845		9.51545e-05	0.00465308
69.5894	70.9934	72.3037	64.2494	68.3626		41.9783	41.7478	26.3282	23.2886		0.000114158	0.00377128
65.8388	66.2328	68.322	59.2248	63.9229		39.5621	37.3454	25.8229	22.4644		7.97737e-05	0.00210997
56.8552	58.3463	62.2415	54.9042	58.8259		35.6574	34.241	25.0804	22.3551		4.25399e-05	0.00146805
57.9153	60.0719	63.2712	59.1041	63.3011		44.0602	39.5847	35.4374	36.428		1.69655e-05	0.000221975
58.8824	60.3118	63.9338	60.7657	65.2281		47.9204	44.3197	39.6775	41.9218		4.40393e-05	0.00021342
58.8291	60.3512	63.9854	60.6677	64.4508		49.2874	45.4847	41.2237	44.4687		5.55863e-05	0.000280425
58.6541	60.4074	62.7179	60.6958	63.7537		49.4158	46.3681	43.6213	46.2564		1.90228e-05	6.08187e-05
